# Novel RNA viruses associated with avian haemosporidian parasites

**DOI:** 10.1101/2021.11.22.469476

**Authors:** Jose Roberto Rodrigues, Scott William Roy, Ravinder Sehgal

**Author notes:** Ravinder Sehgal, Scott William Roy, (RS), (SR). These authors contributed equally to this work.

## Abstract

Avian haemosporidian parasites can cause malaria-like symptoms in their hosts and have been implicated in the demise of some bird species. The newly described Matryoshka RNA viruses (MaRNAV1 and MaRNAV2) infect parasites that in turn infect their vertebrate hosts. MaRNAV2 was the first RNA virus discovered associated with parasites of the genus *Leucocytozoon*. By analyzing metatranscriptomes from the NCBI SRA database with local sequence alignment tools, we detected two novel RNA viruses; we describe them as MaRNAV3 associated with *Leucocytozoon* and MaRNAV4 associated with *Parahaemoproteus*. These had ~40-60% amino acid identity to the RNA-dependent RNA-polymerase (RdRp) of MaRNAV1 and 2, respectively. These findings lead us to hypothesize that MaRNAV_like viruses are widespread and tightly associated with the order Haemosporida since they have been described in human *Plasmodium vivax*, and now two genera of avian haemosporidians.
