## Supplementary material for "Novel RNA viruses associated with avian haemosporidian parasites": S1 Appendix: ERR441000_blastxhits.txt

TRINITY_DN99897_c0_g1_i1	ASA47327.1	50.7	69	34	0	276	70	794	862	1.4e-15	76.3
TRINITY_DN99897_c0_g1_i1	ASA47438.1	50.7	69	34	0	276	70	794	862	1.4e-15	76.3
TRINITY_DN99897_c0_g1_i1	ASA47473.1	50.7	69	34	0	276	70	794	862	1.4e-15	76.3
TRINITY_DN99897_c0_g1_i1	YP_009388616.1	50.7	69	34	0	276	70	794	862	1.4e-15	76.3
TRINITY_DN534_c0_g3_i4	APG77744.1	27.1	170	116	2	1260	757	1996	2159	3.2e-13	70.9
TRINITY_DN534_c0_g3_i2	APG77744.1	29.5	139	96	1	1167	757	2021	2159	3.1e-13	70.9
TRINITY_DN46215_c0_g1_i5	APG77552.1	35.7	185	106	5	392	937	1283	1457	1.6e-26	114.4
TRINITY_DN46215_c0_g1_i5	YP_009333466.1	35.7	185	106	5	392	937	1283	1457	1.6e-26	114.4
