## Supplementary material for "Novel RNA viruses associated with avian haemosporidian parasites": S1 Appendix: ERR441001_blastxhits.txt

TRINITY_DN2192_c0_g1_i5	APG77744.1	36.7	90	57	0	973	704	2070	2159	5.9e-12	66.6
TRINITY_DN2192_c0_g1_i2	APG77744.1	29.5	139	96	1	1114	704	2021	2159	2.8e-13	70.9
TRINITY_DN2192_c0_g1_i3	APG77744.1	36.7	90	57	0	973	704	2070	2159	5.3e-12	66.6
TRINITY_DN2192_c0_g1_i4	APG77744.1	29.5	139	96	1	1114	704	2021	2159	1.6e-13	71.6
TRINITY_DN2192_c0_g1_i1	APG77744.1	40.0	75	45	0	928	704	2085	2159	5.5e-12	66.2
TRINITY_DN44584_c0_g1_i1	ASA47327.1	48.0	148	77	0	451	8	465	612	3.8e-37	148.7
TRINITY_DN44584_c0_g1_i1	ASA47438.1	48.0	148	77	0	451	8	465	612	3.8e-37	148.7
TRINITY_DN44584_c0_g1_i1	ASA47473.1	48.0	148	77	0	451	8	465	612	3.8e-37	148.7
TRINITY_DN44584_c0_g1_i1	YP_009388616.1	48.0	148	77	0	451	8	465	612	3.8e-37	148.7
TRINITY_DN94354_c0_g1_i1	ASA47327.1	56.3	142	61	1	432	7	612	752	3.2e-43	168.7
TRINITY_DN94354_c0_g1_i1	ASA47438.1	56.3	142	61	1	432	7	612	752	3.2e-43	168.7
TRINITY_DN94354_c0_g1_i1	ASA47473.1	56.3	142	61	1	432	7	612	752	3.2e-43	168.7
TRINITY_DN94354_c0_g1_i1	YP_009388616.1	56.3	142	61	1	432	7	612	752	3.2e-43	168.7
TRINITY_DN94354_c0_g1_i1	QHA33839.1	34.9	126	79	1	408	31	604	726	2.0e-21	96.3
TRINITY_DN94354_c0_g1_i1	QHA33680.1	38.0	121	72	2	393	31	602	719	7.9e-18	84.3
TRINITY_DN7683_c0_g1_i3	ABX80501.1	25.2	234	159	4	1120	1809	180	401	2.1e-13	72.0
TRINITY_DN7683_c0_g1_i3	ABX80502.1	25.2	234	159	4	1120	1809	180	401	2.1e-13	72.0
TRINITY_DN7683_c0_g1_i3	ABX80500.1	25.1	235	158	5	1120	1809	180	401	4.7e-13	70.9
TRINITY_DN62920_c0_g1_i1	APG77551.1	32.1	193	106	6	1865	1290	1120	1288	3.8e-16	80.9
TRINITY_DN62920_c0_g1_i2	APG77551.1	32.1	193	106	6	1805	1230	1120	1288	3.7e-16	80.9
TRINITY_DN13015_c0_g2_i4	APG77552.1	35.7	185	106	5	1455	910	1283	1457	5.3e-26	113.6
TRINITY_DN13015_c0_g2_i4	YP_009333466.1	35.7	185	106	5	1455	910	1283	1457	5.3e-26	113.6
TRINITY_DN13015_c0_g2_i2	APG77552.1	35.7	185	106	5	1455	910	1283	1457	5.6e-26	113.6
TRINITY_DN13015_c0_g2_i2	YP_009333466.1	35.7	185	106	5	1455	910	1283	1457	5.6e-26	113.6
TRINITY_DN137136_c0_g1_i1	ASA47327.1	48.9	94	48	0	284	3	899	992	4.1e-23	101.3
TRINITY_DN137136_c0_g1_i1	ASA47438.1	48.9	94	48	0	284	3	899	992	4.1e-23	101.3
TRINITY_DN137136_c0_g1_i1	ASA47473.1	48.9	94	48	0	284	3	899	992	4.1e-23	101.3
TRINITY_DN137136_c0_g1_i1	YP_009388616.1	48.9	94	48	0	284	3	899	992	4.1e-23	101.3
