## Supplementary material for "Novel RNA viruses associated with avian haemosporidian parasites": S1 Appendix: ERR441002_blastxhits.txt

TRINITY_DN1625_c0_g2_i1	APG77552.1	35.7	185	106	5	529	1074	1283	1457	5.6e-26	113.6
TRINITY_DN1625_c0_g2_i1	YP_009333466.1	35.7	185	106	5	529	1074	1283	1457	5.6e-26	113.6
TRINITY_DN2987_c0_g1_i2	APG77744.1	29.5	139	96	1	1168	758	2021	2159	1.7e-13	71.6
TRINITY_DN2987_c0_g1_i3	APG77744.1	29.5	139	96	1	1169	759	2021	2159	3.0e-13	70.9
TRINITY_DN53427_c0_g1_i1	ASA47327.1	46.5	86	45	1	274	20	350	435	9.5e-17	80.1
TRINITY_DN53427_c0_g1_i1	ASA47438.1	46.5	86	45	1	274	20	350	435	9.5e-17	80.1
TRINITY_DN53427_c0_g1_i1	ASA47473.1	46.5	86	45	1	274	20	350	435	9.5e-17	80.1
TRINITY_DN53427_c0_g1_i1	YP_009388616.1	46.5	86	45	1	274	20	350	435	9.5e-17	80.1
TRINITY_DN23687_c0_g1_i2	APG77551.1	30.7	150	84	3	2051	1605	1158	1288	5.3e-12	67.4
TRINITY_DN50225_c0_g1_i1	ASA47327.1	44.1	111	62	0	334	2	899	1009	2.6e-24	105.9
TRINITY_DN50225_c0_g1_i1	ASA47438.1	44.1	111	62	0	334	2	899	1009	2.6e-24	105.9
TRINITY_DN50225_c0_g1_i1	ASA47473.1	44.1	111	62	0	334	2	899	1009	2.6e-24	105.9
TRINITY_DN50225_c0_g1_i1	YP_009388616.1	44.1	111	62	0	334	2	899	1009	2.6e-24	105.9
TRINITY_DN166993_c0_g1_i1	ASA47327.1	48.6	144	73	1	433	2	645	787	8.0e-34	137.5
TRINITY_DN166993_c0_g1_i1	ASA47438.1	48.6	144	73	1	433	2	645	787	8.0e-34	137.5
TRINITY_DN166993_c0_g1_i1	ASA47473.1	48.6	144	73	1	433	2	645	787	8.0e-34	137.5
TRINITY_DN166993_c0_g1_i1	YP_009388616.1	48.6	144	73	1	433	2	645	787	8.0e-34	137.5
TRINITY_DN166993_c0_g1_i1	QHA33839.1	37.4	99	59	1	427	131	631	726	8.9e-17	80.9
TRINITY_DN166993_c0_g1_i1	QHA33680.1	38.4	99	58	2	427	131	624	719	1.7e-12	66.6
