## Supplementary material for "Novel RNA viruses associated with avian haemosporidian parasites": S1 Appendix: ERR441003_blastxhits.txt

TRINITY_DN415_c0_g1_i11	APG77744.1	29.5	139	96	1	438	848	2021	2159	4.5e-13	70.9
TRINITY_DN415_c0_g1_i8	APG77744.1	29.5	139	96	1	273	683	2021	2159	4.2e-13	70.9
TRINITY_DN415_c0_g1_i3	APG77744.1	40.0	75	45	0	531	755	2085	2159	1.1e-11	66.2
TRINITY_DN415_c0_g1_i9	APG77744.1	40.0	75	45	0	933	1157	2085	2159	1.3e-11	66.2
TRINITY_DN415_c0_g1_i5	APG77744.1	28.2	163	109	2	523	1005	2003	2159	1.7e-13	72.4
TRINITY_DN10742_c0_g1_i2	APG77552.1	35.7	185	106	5	1200	655	1283	1457	3.8e-26	113.6
TRINITY_DN10742_c0_g1_i2	YP_009333466.1	35.7	185	106	5	1200	655	1283	1457	3.8e-26	113.6
