## Supplementary material for "Novel RNA viruses associated with avian haemosporidian parasites": S1 Appendix: SRR3233935_blastxhits.txt

TRINITY_DN707_c0_g1_i1	AJF45986.1	34.3	364	208	12	3331	2291	52	401	2.3e-40	162.5
TRINITY_DN707_c0_g1_i1	SCO64864.1	30.4	404	237	13	3253	2102	434	813	6.7e-40	161.0
TRINITY_DN707_c0_g1_i1	QHD64744.1	27.4	409	262	10	3253	2087	70	463	8.5e-35	144.1
TRINITY_DN707_c0_g1_i1	ANC98943.1	28.9	391	253	9	3256	2123	46	424	3.2e-34	142.1
TRINITY_DN707_c0_g1_i1	ANC98938.1	28.9	391	253	9	3256	2123	46	424	5.5e-34	141.4
TRINITY_DN707_c0_g1_i1	QHD64756.1	30.7	313	191	7	2971	2087	2	306	7.4e-31	131.0
TRINITY_DN707_c0_g1_i1	AAA68194.1	42.9	112	58	2	2989	2672	19	130	1.5e-15	80.1
TRINITY_DN1781_c0_g1_i1	APG77744.1	25.9	189	130	2	1842	1306	1972	2160	1.0e-14	76.3
TRINITY_DN1781_c0_g1_i2	APG77744.1	28.6	140	98	1	1719	1306	2021	2160	2.3e-13	71.6
TRINITY_DN1781_c0_g1_i3	APG77744.1	36.9	84	53	0	1557	1306	2077	2160	2.5e-12	68.2
TRINITY_DN1781_c0_g1_i4	APG77744.1	28.6	140	98	1	1719	1306	2021	2160	1.3e-13	72.4
