## Supplementary material for "Novel RNA viruses associated with avian haemosporidian parasites": S1 Appendix: SRR3234016_blastxhits.txt

TRINITY_DN2431_c0_g2_i1	APG77744.1	27.0	189	129	3	157	696	1972	2160	9.3e-16	78.6
TRINITY_DN2431_c0_g2_i2	APG77744.1	41.4	70	41	0	428	637	2091	2160	2.6e-12	67.0
TRINITY_DN5046_c0_g1_i3	APG77552.1	35.7	185	106	5	1373	1918	1283	1457	9.1e-26	113.2
TRINITY_DN5046_c0_g1_i3	YP_009333466.1	35.7	185	106	5	1373	1918	1283	1457	9.1e-26	113.2
TRINITY_DN5046_c0_g1_i5	APG77552.1	35.7	185	106	5	239	784	1283	1457	4.9e-26	113.2
TRINITY_DN5046_c0_g1_i5	YP_009333466.1	35.7	185	106	5	239	784	1283	1457	4.9e-26	113.2
