## Supplementary material for "Novel RNA viruses associated with avian haemosporidian parasites": S1 Appendix: SRR8792701_blastxhits.txt

TRINITY_DN69113_c0_g1_i1	TRINITY_DN69113_c0_g1_i1	100.0	74	0	0	1	222	1	74	3.5e-29	113.6
TRINITY_DN93808_c0_g1_i1	ABX80500.1	37.4	123	74	2	374	6	271	390	2.7e-21	88.2
TRINITY_DN19865_c0_g1_i1	ABX80500.1	41.1	107	59	3	1	321	262	364	4.0e-19	80.9
TRINITY_DN19832_c0_g1_i1	YP_009342322.1	31.7	104	61	3	331	20	3999	4092	1.4e-08	46.2
TRINITY_DN5163_c0_g1_i15	ABX80500.1	32.5	246	150	7	1641	2351	163	401	8.7e-32	126.7
TRINITY_DN5163_c0_g1_i11	ABX80500.1	32.5	246	150	7	1941	2651	163	401	9.2e-32	126.7
TRINITY_DN5163_c0_g1_i7	ABX80500.1	32.1	246	151	7	1941	2651	163	401	4.6e-31	124.4
TRINITY_DN143_c0_g2_i1	APG77744.1	28.6	140	98	1	2460	2047	2021	2160	4.2e-13	71.6
TRINITY_DN143_c0_g2_i8	APG77744.1	36.9	84	53	0	2298	2047	2077	2160	5.0e-12	67.8
TRINITY_DN143_c0_g2_i9	APG77744.1	36.9	84	53	0	2379	2128	2077	2160	6.3e-12	67.8
TRINITY_DN143_c0_g2_i2	APG77744.1	36.9	84	53	0	2298	2047	2077	2160	6.2e-12	67.8
TRINITY_DN143_c0_g2_i3	APG77744.1	28.6	140	98	1	2460	2047	2021	2160	2.0e-13	72.4
TRINITY_DN143_c0_g2_i11	APG77744.1	28.6	140	98	1	2541	2128	2021	2160	4.3e-13	71.6
TRINITY_DN14323_c0_g1_i4	APG77552.1	35.7	185	106	5	225	770	1283	1457	2.7e-26	114.4
TRINITY_DN14323_c0_g1_i4	YP_009333466.1	35.7	185	106	5	225	770	1283	1457	2.7e-26	114.4
TRINITY_DN14323_c0_g1_i1	APG77552.1	44.6	83	45	1	225	473	1283	1364	1.9e-15	77.4
TRINITY_DN14323_c0_g1_i1	YP_009333466.1	44.6	83	45	1	225	473	1283	1364	1.9e-15	77.4
TRINITY_DN14323_c0_g1_i2	APG77552.1	35.7	185	106	5	217	762	1283	1457	2.7e-26	114.4
TRINITY_DN14323_c0_g1_i2	YP_009333466.1	35.7	185	106	5	217	762	1283	1457	2.7e-26	114.4
TRINITY_DN93808_c0_g1_i1	ABX80501.1	37.4	123	74	2	374	6	271	390	2.8e-19	89.0
TRINITY_DN93808_c0_g1_i1	ABX80502.1	37.4	123	74	2	374	6	271	390	2.8e-19	89.0
TRINITY_DN93808_c0_g1_i1	ABX80500.1	37.4	123	74	2	374	6	271	390	4.8e-19	88.2
TRINITY_DN4997_c0_g3_i2	ABX80505.1	26.8	138	89	3	2302	1904	205	335	5.4e-07	51.6
TRINITY_DN4997_c0_g3_i2	ABX80507.1	26.8	138	89	3	2302	1904	205	335	5.4e-07	51.6
TRINITY_DN4997_c0_g3_i2	ABX80508.1	26.8	138	89	3	2302	1904	205	335	5.4e-07	51.6
TRINITY_DN4997_c0_g3_i2	ABX80506.1	26.8	138	89	3	2302	1904	205	335	1.2e-06	50.4
TRINITY_DN4997_c0_g3_i2	ABX80509.1	26.1	138	90	3	2302	1904	205	335	2.7e-06	49.3
TRINITY_DN4997_c0_g3_i1	ABX80505.1	26.8	138	89	3	2302	1904	205	335	5.4e-07	51.6
TRINITY_DN4997_c0_g3_i1	ABX80507.1	26.8	138	89	3	2302	1904	205	335	5.4e-07	51.6
TRINITY_DN4997_c0_g3_i1	ABX80508.1	26.8	138	89	3	2302	1904	205	335	5.4e-07	51.6
TRINITY_DN4997_c0_g3_i1	ABX80506.1	26.8	138	89	3	2302	1904	205	335	1.2e-06	50.4
TRINITY_DN4997_c0_g3_i1	ABX80509.1	26.1	138	90	3	2302	1904	205	335	2.7e-06	49.3
TRINITY_DN19865_c0_g1_i1	ABX80501.1	41.1	107	59	3	1	321	262	364	3.2e-17	82.0
TRINITY_DN19865_c0_g1_i1	ABX80502.1	41.1	107	59	3	1	321	262	364	3.2e-17	82.0
TRINITY_DN19865_c0_g1_i1	ABX80500.1	41.1	107	59	3	1	321	262	364	7.1e-17	80.9
TRINITY_DN19865_c0_g1_i1	ABX80504.1	38.0	121	67	4	1	351	255	371	2.3e-15	75.9
TRINITY_DN19865_c0_g1_i1	ABX80503.1	37.2	121	68	4	1	351	254	370	5.1e-15	74.7
TRINITY_DN57709_c0_g1_i1	ABX80508.1	34.9	86	53	2	390	133	283	365	1.6e-07	50.1
TRINITY_DN57709_c0_g1_i1	ABX80509.1	34.9	86	53	2	390	133	283	365	1.6e-07	50.1
TRINITY_DN57709_c0_g1_i1	ABX80506.1	34.9	86	53	2	390	133	283	365	2.0e-07	49.7
TRINITY_DN57709_c0_g1_i1	ABX80505.1	34.9	86	53	2	390	133	283	365	3.5e-07	48.9
TRINITY_DN57709_c0_g1_i1	ABX80507.1	34.9	86	53	2	390	133	283	365	3.5e-07	48.9
TRINITY_DN5163_c0_g1_i15	ABX80501.1	32.9	246	149	7	1641	2351	163	401	6.9e-30	127.9
TRINITY_DN5163_c0_g1_i15	ABX80502.1	32.9	246	149	7	1641	2351	163	401	6.9e-30	127.9
TRINITY_DN5163_c0_g1_i15	ABX80500.1	32.5	246	150	7	1641	2351	163	401	1.5e-29	126.7
TRINITY_DN5163_c0_g1_i15	ABX80503.1	33.6	211	129	6	1740	2351	187	393	1.6e-26	116.7
TRINITY_DN5163_c0_g1_i15	ABX80504.1	34.1	211	128	6	1740	2351	188	394	3.5e-26	115.5
TRINITY_DN5163_c0_g1_i11	ABX80501.1	32.9	246	149	7	1941	2651	163	401	7.3e-30	127.9
TRINITY_DN5163_c0_g1_i11	ABX80502.1	32.9	246	149	7	1941	2651	163	401	7.3e-30	127.9
TRINITY_DN5163_c0_g1_i11	ABX80500.1	32.5	246	150	7	1941	2651	163	401	1.6e-29	126.7
TRINITY_DN5163_c0_g1_i11	ABX80503.1	33.6	211	129	6	2040	2651	187	393	1.7e-26	116.7
TRINITY_DN5163_c0_g1_i11	ABX80504.1	34.1	211	128	6	2040	2651	188	394	3.8e-26	115.5
TRINITY_DN5163_c0_g1_i7	ABX80501.1	32.5	246	150	7	1941	2651	163	401	3.6e-29	125.6
TRINITY_DN5163_c0_g1_i7	ABX80502.1	32.5	246	150	7	1941	2651	163	401	3.6e-29	125.6
TRINITY_DN5163_c0_g1_i7	ABX80500.1	32.1	246	151	7	1941	2651	163	401	8.1e-29	124.4
TRINITY_DN5163_c0_g1_i7	ABX80503.1	33.2	211	130	6	2040	2651	187	393	6.4e-26	114.8
TRINITY_DN5163_c0_g1_i7	ABX80504.1	33.6	211	129	6	2040	2651	188	394	1.4e-25	113.6
TRINITY_DN15248_c0_g1_i1	ABX80507.1	33.6	116	74	3	353	6	240	352	1.9e-14	72.8
TRINITY_DN15248_c0_g1_i1	ABX80508.1	33.6	116	74	3	353	6	240	352	1.9e-14	72.8
TRINITY_DN15248_c0_g1_i1	ABX80509.1	33.6	116	74	3	353	6	240	352	1.9e-14	72.8
TRINITY_DN15248_c0_g1_i1	ABX80506.1	33.6	116	74	3	353	6	240	352	2.5e-14	72.4
TRINITY_DN15248_c0_g1_i1	ABX80505.1	32.8	116	75	3	353	6	240	352	1.6e-13	69.7
TRINITY_DN82985_c0_g1_i1	ABX80506.1	30.0	80	51	1	74	313	302	376	2.7e-07	48.9
TRINITY_DN82985_c0_g1_i1	ABX80508.1	30.0	80	51	1	74	313	302	376	3.5e-07	48.5
TRINITY_DN82985_c0_g1_i1	ABX80509.1	30.0	80	51	1	74	313	302	376	3.5e-07	48.5
TRINITY_DN82985_c0_g1_i1	ABX80507.1	30.0	80	51	1	74	313	302	376	6.0e-07	47.8
TRINITY_DN82985_c0_g1_i1	ABX80505.1	28.8	80	52	1	74	313	302	376	7.9e-07	47.4
