## Supplementary material for "Novel RNA viruses associated with avian haemosporidian parasites": S1 Appendix: SRR8792702_blastxhits.txt

TRINITY_DN13276_c0_g1_i1	YP_009342322.1	34.2	79	46	1	55	291	4028	4100	3.1e-08	46.6
TRINITY_DN62515_c0_g1_i1	YP_009342322.1	33.9	59	39	0	253	77	4052	4110	2.9e-07	42.7
TRINITY_DN49274_c0_g1_i1	APG77552.1	35.7	185	106	5	380	925	1283	1457	1.5e-26	114.8
TRINITY_DN49274_c0_g1_i1	YP_009333466.1	35.7	185	106	5	380	925	1283	1457	1.5e-26	114.8
TRINITY_DN5121_c0_g1_i1	ABX80505.1	26.8	138	89	3	2440	2838	205	335	6.5e-07	51.6
TRINITY_DN5121_c0_g1_i1	ABX80507.1	26.8	138	89	3	2440	2838	205	335	6.5e-07	51.6
TRINITY_DN5121_c0_g1_i1	ABX80508.1	26.8	138	89	3	2440	2838	205	335	6.5e-07	51.6
TRINITY_DN5121_c0_g1_i3	ABX80505.1	26.8	138	89	3	2440	2838	205	335	6.5e-07	51.6
TRINITY_DN5121_c0_g1_i3	ABX80507.1	26.8	138	89	3	2440	2838	205	335	6.5e-07	51.6
TRINITY_DN5121_c0_g1_i3	ABX80508.1	26.8	138	89	3	2440	2838	205	335	6.5e-07	51.6
TRINITY_DN621_c0_g1_i17	APG77744.1	28.6	140	98	1	3420	3007	2021	2160	5.7e-13	71.6
TRINITY_DN621_c0_g1_i10	APG77744.1	28.6	140	98	1	3420	3007	2021	2160	2.7e-13	72.4
TRINITY_DN621_c0_g1_i22	APG77744.1	28.6	140	98	1	3420	3007	2021	2160	2.8e-13	72.4
TRINITY_DN621_c0_g1_i5	APG77744.1	28.6	140	98	1	3420	3007	2021	2160	2.7e-13	72.4
TRINITY_DN621_c0_g1_i18	APG77744.1	36.9	84	53	0	3258	3007	2077	2160	8.1e-12	67.8
TRINITY_DN621_c0_g1_i20	APG77744.1	28.6	140	98	1	3420	3007	2021	2160	5.3e-13	71.6
TRINITY_DN621_c0_g1_i13	APG77744.1	28.6	140	98	1	3420	3007	2021	2160	2.6e-13	72.4
TRINITY_DN621_c0_g1_i6	APG77744.1	28.6	140	98	1	3420	3007	2021	2160	5.5e-13	71.6
