## Supplementary material for "Novel RNA viruses associated with avian haemosporidian parasites": S1 Appendix: SRR8792703_blastxhits.txt

TRINITY_DN29737_c1_g1_i1	ABX80500.1	35.1	134	84	2	831	430	271	401	2.8e-23	95.9
TRINITY_DN16313_c0_g2_i1	ASA47327.1	35.4	175	102	4	22	519	1655	1827	1.4e-19	90.9
TRINITY_DN16313_c0_g2_i1	ASA47438.1	35.4	175	102	4	22	519	1655	1827	1.4e-19	90.9
TRINITY_DN16313_c0_g2_i1	ASA47473.1	35.4	175	102	4	22	519	1655	1827	1.4e-19	90.9
TRINITY_DN16313_c0_g2_i1	YP_009388616.1	35.4	175	102	4	22	519	1655	1827	1.4e-19	90.9
TRINITY_DN29737_c1_g1_i1	ABX80501.1	35.1	134	84	2	831	430	271	401	3.0e-21	96.7
TRINITY_DN29737_c1_g1_i1	ABX80502.1	35.1	134	84	2	831	430	271	401	3.0e-21	96.7
TRINITY_DN29737_c1_g1_i1	ABX80500.1	35.1	134	84	2	831	430	271	401	5.1e-21	95.9
TRINITY_DN29737_c1_g1_i1	ABX80503.1	35.6	132	82	2	825	430	265	393	3.3e-20	93.2
TRINITY_DN29737_c1_g1_i1	ABX80504.1	36.4	132	81	2	825	430	266	394	4.3e-20	92.8
TRINITY_DN275_c0_g1_i16	APG77744.1	28.6	140	98	1	1071	1484	2021	2160	3.4e-13	71.6
TRINITY_DN275_c0_g1_i7	APG77744.1	36.9	84	53	0	1340	1591	2077	2160	5.1e-12	67.8
TRINITY_DN275_c0_g1_i19	APG77744.1	25.4	189	131	2	284	820	1972	2160	1.4e-14	75.9
TRINITY_DN275_c0_g1_i21	APG77744.1	28.6	140	98	1	774	1187	2021	2160	3.0e-13	71.6
TRINITY_DN19049_c0_g1_i1	APG77552.1	35.7	185	106	5	230	775	1283	1457	1.3e-26	114.8
TRINITY_DN19049_c0_g1_i1	YP_009333466.1	35.7	185	106	5	230	775	1283	1457	1.3e-26	114.8
