## Supplementary material for "Novel RNA viruses associated with avian haemosporidian parasites": S1 Appendix: SRR8792704_blastxhits.txt

TRINITY_DN8248_c0_g1_i2	ABX80507.1	33.6	116	74	2	2100	1753	275	387	3.3e-16	81.3
TRINITY_DN8248_c0_g1_i2	ABX80508.1	33.6	116	74	2	2100	1753	275	387	7.3e-16	80.1
TRINITY_DN8248_c0_g1_i2	ABX80509.1	33.6	116	74	2	2100	1753	275	387	7.3e-16	80.1
TRINITY_DN8248_c0_g1_i2	ABX80506.1	33.6	116	74	2	2100	1753	275	387	1.2e-15	79.3
TRINITY_DN8248_c0_g1_i2	ABX80505.1	32.8	116	75	2	2100	1753	275	387	1.0e-14	76.3
TRINITY_DN8248_c0_g1_i5	ABX80507.1	31.2	157	105	2	750	280	234	387	2.2e-22	103.2
TRINITY_DN8248_c0_g1_i5	ABX80508.1	31.2	157	105	2	750	280	234	387	5.0e-22	102.1
TRINITY_DN8248_c0_g1_i5	ABX80509.1	31.2	157	105	2	750	280	234	387	5.0e-22	102.1
TRINITY_DN8248_c0_g1_i5	ABX80506.1	31.2	157	105	2	750	280	234	387	1.9e-21	100.1
TRINITY_DN8248_c0_g1_i5	ABX80505.1	30.6	157	106	2	750	280	234	387	9.4e-21	97.8
TRINITY_DN8248_c0_g1_i7	ABX80507.1	33.6	116	74	2	5286	4939	275	387	8.2e-16	81.3
TRINITY_DN8248_c0_g1_i7	ABX80508.1	33.6	116	74	2	5286	4939	275	387	1.8e-15	80.1
TRINITY_DN8248_c0_g1_i7	ABX80509.1	33.6	116	74	2	5286	4939	275	387	1.8e-15	80.1
TRINITY_DN8248_c0_g1_i7	ABX80506.1	33.6	116	74	2	5286	4939	275	387	3.1e-15	79.3
TRINITY_DN8248_c0_g1_i7	ABX80505.1	32.8	116	75	2	5286	4939	275	387	2.6e-14	76.3
TRINITY_DN20729_c0_g1_i2	APG77552.1	36.2	185	105	5	1529	984	1283	1457	6.3e-27	116.7
TRINITY_DN20729_c0_g1_i2	YP_009333466.1	36.2	185	105	5	1529	984	1283	1457	6.3e-27	116.7
TRINITY_DN253_c0_g1_i6	APG77744.1	28.6	140	98	1	1855	1442	2021	2160	4.4e-13	70.9
TRINITY_DN253_c0_g1_i5	APG77744.1	28.6	140	98	1	1855	1442	2021	2160	6.1e-13	70.9
TRINITY_DN253_c0_g1_i2	APG77744.1	28.6	140	98	1	1855	1442	2021	2160	3.3e-13	71.2
TRINITY_DN253_c0_g1_i3	APG77744.1	28.6	140	98	1	1855	1442	2021	2160	5.7e-13	70.9
TRINITY_DN838_c0_g1_i17	ABX80508.1	26.9	182	116	4	2007	2537	207	376	1.1e-12	71.2
TRINITY_DN838_c0_g1_i17	ABX80507.1	26.9	182	116	4	2007	2537	207	376	1.9e-12	70.5
TRINITY_DN838_c0_g1_i17	ABX80506.1	26.9	182	116	4	2007	2537	207	376	2.5e-12	70.1
TRINITY_DN838_c0_g1_i17	ABX80505.1	26.4	182	117	4	2007	2537	207	376	4.2e-12	69.3
TRINITY_DN838_c0_g1_i17	ABX80509.1	26.4	182	117	4	2007	2537	207	376	5.5e-12	68.9
TRINITY_DN84113_c0_g1_i1	ABX80500.1	37.8	82	48	2	2	247	299	377	1.6e-11	62.8
TRINITY_DN84113_c0_g1_i1	ABX80501.1	37.8	82	48	2	2	247	299	377	1.6e-11	62.8
TRINITY_DN84113_c0_g1_i1	ABX80502.1	37.8	82	48	2	2	247	299	377	1.6e-11	62.8
TRINITY_DN84113_c0_g1_i1	ABX80503.1	37.2	86	51	2	2	259	291	373	1.6e-11	62.8
TRINITY_DN84113_c0_g1_i1	ABX80504.1	36.0	86	52	2	2	259	292	374	6.0e-11	60.8
