## Supplementary material for "Novel RNA viruses associated with avian haemosporidian parasites": S1 Appendix: SRR8792705_blastxhits.txt

TRINITY_DN2542_c0_g1_i2	APG77744.1	28.6	140	98	1	1877	1464	2021	2160	4.7e-13	71.2
TRINITY_DN2542_c0_g1_i1	APG77744.1	28.6	140	98	1	1877	1464	2021	2160	2.5e-13	71.6
TRINITY_DN2542_c0_g1_i4	APG77744.1	28.6	140	98	1	1877	1464	2021	2160	4.3e-13	71.2
TRINITY_DN2542_c0_g1_i3	APG77744.1	25.9	189	130	2	2000	1464	1972	2160	1.5e-14	75.9
TRINITY_DN26384_c0_g1_i1	APG77552.1	44.6	83	45	1	250	2	1283	1364	4.3e-16	78.2
TRINITY_DN26384_c0_g1_i1	YP_009333466.1	44.6	83	45	1	250	2	1283	1364	4.3e-16	78.2
