## Supplementary material for "Novel RNA viruses associated with avian haemosporidian parasites": S1 Appendix: SRR8792706_blastxhits.txt

TRINITY_DN390_c0_g1_i14	APG77744.1	28.6	140	98	1	431	844	2021	2160	4.4e-13	72.0
TRINITY_DN390_c0_g1_i12	APG77744.1	28.6	140	98	1	409	822	2021	2160	4.4e-13	72.0
TRINITY_DN390_c0_g1_i30	APG77744.1	36.9	84	53	0	1526	1777	2077	2160	6.4e-12	68.2
TRINITY_DN390_c0_g1_i15	APG77744.1	38.6	70	43	0	467	676	2091	2160	3.2e-11	65.5
TRINITY_DN10375_c0_g1_i4	APG77552.1	35.7	185	106	5	389	934	1283	1457	2.6e-26	114.0
TRINITY_DN10375_c0_g1_i4	YP_009333466.1	35.7	185	106	5	389	934	1283	1457	2.6e-26	114.0
TRINITY_DN10375_c0_g1_i5	APG77552.1	35.4	147	83	4	106	537	1320	1457	1.9e-20	94.0
TRINITY_DN10375_c0_g1_i5	YP_009333466.1	35.4	147	83	4	106	537	1320	1457	1.9e-20	94.0
TRINITY_DN10375_c0_g1_i2	APG77552.1	35.7	185	106	5	213	758	1283	1457	2.3e-26	114.0
TRINITY_DN10375_c0_g1_i2	YP_009333466.1	35.7	185	106	5	213	758	1283	1457	2.3e-26	114.0
TRINITY_DN10375_c0_g1_i1	APG77552.1	35.7	185	106	5	594	1139	1283	1457	3.1e-26	114.0
TRINITY_DN10375_c0_g1_i1	YP_009333466.1	35.7	185	106	5	594	1139	1283	1457	3.1e-26	114.0
