## Supplementary material for "Novel RNA viruses associated with avian haemosporidian parasites": S1 Appendix: SRR8792708_blastxhits.txt

TRINITY_DN3329_c0_g1_i2	ABX80508.1	23.7	389	227	12	961	1980	20	387	1.4e-12	69.7
TRINITY_DN3329_c0_g1_i2	ABX80505.1	23.7	389	227	12	961	1980	20	387	2.3e-12	68.9
TRINITY_DN3329_c0_g1_i2	ABX80507.1	23.7	389	227	12	961	1980	20	387	3.0e-12	68.6
TRINITY_DN3329_c0_g1_i2	ABX80506.1	23.7	389	227	12	961	1980	20	387	4.0e-12	68.2
TRINITY_DN3329_c0_g1_i2	ABX80509.1	23.4	389	228	12	961	1980	20	387	5.2e-12	67.8
TRINITY_DN3329_c0_g1_i1	ABX80508.1	23.7	389	227	12	961	1980	20	387	1.4e-12	69.7
TRINITY_DN3329_c0_g1_i1	ABX80505.1	23.7	389	227	12	961	1980	20	387	2.3e-12	68.9
TRINITY_DN3329_c0_g1_i1	ABX80507.1	23.7	389	227	12	961	1980	20	387	3.0e-12	68.6
TRINITY_DN3329_c0_g1_i1	ABX80506.1	23.7	389	227	12	961	1980	20	387	4.0e-12	68.2
TRINITY_DN3329_c0_g1_i1	ABX80509.1	23.4	389	228	12	961	1980	20	387	5.2e-12	67.8
TRINITY_DN2136_c0_g3_i1	ABX80501.1	27.5	211	140	5	63	683	200	401	4.4e-21	97.1
TRINITY_DN2136_c0_g3_i1	ABX80502.1	27.5	211	140	5	63	683	200	401	4.4e-21	97.1
TRINITY_DN2136_c0_g3_i1	ABX80500.1	28.0	211	139	5	63	683	200	401	5.7e-21	96.7
TRINITY_DN2136_c0_g3_i1	ABX80503.1	29.5	220	140	7	39	683	184	393	1.6e-18	88.6
TRINITY_DN2136_c0_g3_i1	ABX80504.1	29.5	220	140	7	39	683	185	394	1.6e-18	88.6
TRINITY_DN1681_c0_g3_i5	ABX80501.1	27.8	255	171	6	8624	7881	153	401	3.3e-22	103.6
TRINITY_DN1681_c0_g3_i5	ABX80502.1	27.8	255	171	6	8624	7881	153	401	3.3e-22	103.6
TRINITY_DN1681_c0_g3_i5	ABX80500.1	26.6	259	166	7	8645	7881	163	401	4.3e-22	103.2
TRINITY_DN1681_c0_g3_i5	ABX80504.1	27.1	288	175	8	8705	7881	129	394	2.4e-20	97.4
TRINITY_DN1681_c0_g3_i5	ABX80503.1	25.6	281	178	8	8690	7881	133	393	1.5e-19	94.7
TRINITY_DN5777_c0_g2_i3	APG77552.1	45.8	83	44	1	386	138	1283	1364	7.7e-16	78.6
TRINITY_DN5777_c0_g2_i3	YP_009333466.1	45.8	83	44	1	386	138	1283	1364	7.7e-16	78.6
TRINITY_DN5777_c0_g2_i7	APG77552.1	45.8	83	44	1	386	138	1283	1364	7.7e-16	78.6
TRINITY_DN5777_c0_g2_i7	YP_009333466.1	45.8	83	44	1	386	138	1283	1364	7.7e-16	78.6
TRINITY_DN5777_c0_g2_i5	APG77552.1	36.2	185	105	5	2958	2413	1283	1457	3.2e-26	115.2
TRINITY_DN5777_c0_g2_i5	YP_009333466.1	36.2	185	105	5	2958	2413	1283	1457	3.2e-26	115.2
TRINITY_DN8917_c0_g1_i1	ABX80508.1	32.1	190	119	5	2316	1759	204	387	1.7e-20	95.9
TRINITY_DN8917_c0_g1_i1	ABX80506.1	32.1	190	119	5	2316	1759	204	387	2.2e-20	95.5
TRINITY_DN8917_c0_g1_i1	ABX80507.1	32.1	190	119	5	2316	1759	204	387	2.9e-20	95.1
TRINITY_DN8917_c0_g1_i1	ABX80509.1	32.1	190	119	5	2316	1759	204	387	2.9e-20	95.1
TRINITY_DN8917_c0_g1_i1	ABX80505.1	31.1	190	121	5	2316	1759	204	387	2.5e-19	92.0
TRINITY_DN209_c2_g1_i2	ABX80501.1	30.4	227	132	9	671	6	163	368	3.3e-20	94.7
TRINITY_DN209_c2_g1_i2	ABX80502.1	30.4	227	132	9	671	6	163	368	3.3e-20	94.7
TRINITY_DN209_c2_g1_i2	ABX80500.1	26.9	264	166	7	740	6	113	368	2.2e-19	92.0
TRINITY_DN209_c2_g1_i2	ABX80504.1	30.6	183	112	6	542	6	190	361	6.9e-18	87.0
TRINITY_DN209_c2_g1_i2	ABX80503.1	29.5	183	114	6	542	6	189	360	2.6e-17	85.1
TRINITY_DN209_c2_g1_i1	ABX80501.1	31.9	226	130	8	671	6	163	368	6.1e-22	100.5
TRINITY_DN209_c2_g1_i1	ABX80502.1	31.9	226	130	8	671	6	163	368	6.1e-22	100.5
TRINITY_DN209_c2_g1_i1	ABX80500.1	31.2	240	141	8	713	6	149	368	3.9e-21	97.8
TRINITY_DN209_c2_g1_i1	ABX80504.1	30.0	243	144	9	722	6	141	361	4.1e-18	87.8
TRINITY_DN209_c2_g1_i1	ABX80503.1	28.8	243	147	9	722	6	140	360	9.0e-18	86.7
TRINITY_DN209_c3_g2_i1	ABX80508.1	33.6	107	68	2	898	578	284	387	1.0e-11	65.1
TRINITY_DN209_c3_g2_i1	ABX80509.1	33.6	107	68	2	898	578	284	387	1.0e-11	65.1
TRINITY_DN209_c3_g2_i1	ABX80507.1	33.6	107	68	2	898	578	284	387	1.8e-11	64.3
TRINITY_DN209_c3_g2_i1	ABX80503.1	33.6	107	68	2	898	578	290	393	3.0e-11	63.5
TRINITY_DN209_c3_g2_i1	ABX80504.1	33.6	107	68	2	898	578	291	394	3.0e-11	63.5
TRINITY_DN218_c0_g1_i1	APG77744.1	28.6	140	98	1	1	414	2021	2160	2.1e-13	72.0
TRINITY_DN218_c0_g1_i15	APG77744.1	38.6	70	43	0	996	1205	2091	2160	2.7e-11	65.5
TRINITY_DN4856_c1_g1_i6	ABX80501.1	33.3	204	130	3	2998	3600	201	401	1.5e-27	120.2
TRINITY_DN4856_c1_g1_i6	ABX80502.1	33.3	204	130	3	2998	3600	201	401	1.5e-27	120.2
TRINITY_DN4856_c1_g1_i6	ABX80500.1	33.3	204	130	3	2998	3600	201	401	2.6e-27	119.4
TRINITY_DN4856_c1_g1_i4	ABX80501.1	33.3	204	130	3	2798	3400	201	401	1.4e-27	120.2
TRINITY_DN4856_c1_g1_i4	ABX80502.1	33.3	204	130	3	2798	3400	201	401	1.4e-27	120.2
TRINITY_DN4856_c1_g1_i4	ABX80500.1	33.3	204	130	3	2798	3400	201	401	2.5e-27	119.4
