## Supplementary material for "Novel RNA viruses associated with avian haemosporidian parasites": S1 Appendix: SRR8792709_blastxhits.txt

TRINITY_DN22791_c0_g1_i1	APG77552.1	46.9	64	33	1	29	220	1283	1345	2.1e-11	62.0
TRINITY_DN22791_c0_g1_i1	YP_009333466.1	46.9	64	33	1	29	220	1283	1345	2.1e-11	62.0
TRINITY_DN525_c0_g1_i8	APG77744.1	28.8	139	97	1	1879	1469	2021	2159	8.4e-13	70.5
TRINITY_DN525_c0_g1_i14	APG77744.1	28.8	139	97	1	1879	1469	2021	2159	8.4e-13	70.5
TRINITY_DN525_c0_g1_i16	APG77744.1	28.8	139	97	1	1879	1469	2021	2159	7.3e-13	70.5
TRINITY_DN525_c0_g1_i5	APG77744.1	37.3	83	52	0	1717	1469	2077	2159	1.3e-11	66.2
TRINITY_DN525_c0_g1_i2	APG77744.1	28.8	139	97	1	1879	1469	2021	2159	9.2e-13	70.5
TRINITY_DN525_c0_g1_i20	APG77744.1	28.8	139	97	1	1856	1446	2021	2159	9.1e-13	70.5
TRINITY_DN525_c0_g1_i12	APG77744.1	28.8	139	97	1	1879	1469	2021	2159	9.2e-13	70.5
TRINITY_DN525_c0_g1_i18	APG77744.1	28.8	139	97	1	1856	1446	2021	2159	8.0e-13	70.5
TRINITY_DN525_c0_g1_i6	APG77744.1	28.8	139	97	1	1879	1469	2021	2159	7.8e-13	70.1
TRINITY_DN525_c0_g1_i7	APG77744.1	28.8	139	97	1	1856	1446	2021	2159	7.7e-13	70.1
