## Supplementary material for "Novel RNA viruses associated with avian haemosporidian parasites": S1 Appendix: SRR8792710_blastxhits.txt

TRINITY_DN1163_c0_g1_i25	APG77744.1	28.8	139	97	1	441	851	2021	2159	7.5e-13	70.5
TRINITY_DN1163_c0_g1_i24	APG77744.1	37.3	83	52	0	434	682	2077	2159	1.3e-11	66.2
TRINITY_DN1163_c0_g1_i4	APG77744.1	37.3	83	52	0	594	842	2077	2159	1.4e-11	66.2
TRINITY_DN1163_c0_g1_i23	APG77744.1	37.3	83	52	0	434	682	2077	2159	1.3e-11	66.2
TRINITY_DN1163_c0_g1_i8	APG77744.1	28.8	139	97	1	1366	1776	2021	2159	1.0e-12	70.5
TRINITY_DN1163_c0_g1_i18	APG77744.1	28.8	139	97	1	324	734	2021	2159	9.3e-13	70.1
TRINITY_DN1163_c0_g1_i27	APG77744.1	28.8	139	97	1	1231	1641	2021	2159	9.6e-13	70.5
TRINITY_DN1163_c0_g1_i1	APG77744.1	28.8	139	97	1	164	574	2021	2159	8.8e-13	70.1
TRINITY_DN1163_c0_g1_i33	APG77744.1	28.8	139	97	1	1071	1481	2021	2159	9.2e-13	70.5
TRINITY_DN1163_c0_g1_i16	APG77744.1	26.1	188	130	3	333	869	1972	2159	6.8e-14	73.9
TRINITY_DN1163_c0_g1_i2	APG77744.1	28.8	139	97	1	431	841	2021	2159	7.4e-13	70.5
TRINITY_DN1163_c0_g1_i12	APG77744.1	28.8	139	97	1	281	691	2021	2159	7.0e-13	70.5
