## Supplementary material for "Novel RNA viruses associated with avian haemosporidian parasites": S1 Appendix: SRR8792711_blastxhits.txt

TRINITY_DN63156_c0_g1_i1	ABX80503.1	25.2	234	159	4	269	958	172	393	8.3e-14	72.8
TRINITY_DN63156_c0_g1_i1	ABX80504.1	25.2	234	159	4	269	958	173	394	1.8e-13	71.6
TRINITY_DN670_c0_g1_i45	APG77744.1	28.8	139	97	1	165	575	2021	2159	7.3e-13	70.1
TRINITY_DN670_c0_g1_i20	APG77744.1	28.8	139	97	1	488	898	2021	2159	6.5e-13	70.5
TRINITY_DN670_c0_g1_i37	APG77744.1	28.8	139	97	1	1043	1453	2021	2159	8.0e-13	70.5
TRINITY_DN670_c0_g1_i42	APG77744.1	28.8	139	97	1	1303	1713	2021	2159	8.7e-13	70.5
TRINITY_DN670_c0_g1_i2	APG77744.1	28.8	139	97	1	1171	1581	2021	2159	8.3e-13	70.5
TRINITY_DN670_c0_g1_i1	APG77744.1	28.8	139	97	1	1136	1546	2021	2159	8.2e-13	70.5
TRINITY_DN670_c0_g1_i18	APG77744.1	28.8	139	97	1	979	1389	2021	2159	7.8e-13	70.5
TRINITY_DN670_c0_g1_i16	APG77744.1	28.8	139	97	1	1222	1632	2021	2159	8.5e-13	70.5
TRINITY_DN670_c0_g1_i26	APG77744.1	28.8	139	97	1	293	703	2021	2159	3.0e-13	70.1
TRINITY_DN670_c0_g1_i17	APG77744.1	28.8	139	97	1	1199	1609	2021	2159	8.4e-13	70.5
TRINITY_DN670_c0_g1_i22	APG77744.1	28.8	139	97	1	1159	1569	2021	2159	8.3e-13	70.5
TRINITY_DN670_c0_g1_i48	APG77744.1	26.1	188	130	3	334	870	1972	2159	5.8e-14	73.9
TRINITY_DN670_c0_g1_i13	APG77744.1	28.8	139	97	1	1338	1748	2021	2159	8.8e-13	70.5
TRINITY_DN670_c0_g1_i8	APG77744.1	28.8	139	97	1	316	726	2021	2159	3.1e-13	70.1
TRINITY_DN670_c0_g1_i27	APG77744.1	37.3	83	52	0	435	683	2077	2159	4.3e-12	66.2
