## Supplementary material for "Novel RNA viruses associated with avian haemosporidian parasites": S1 Appendix: SRR8792712_blastxhits.txt

TRINITY_DN1639_c0_g2_i1	APG77744.1	28.6	140	98	1	1885	1472	2021	2160	2.5e-13	71.6
TRINITY_DN1639_c0_g2_i3	APG77744.1	28.6	140	98	1	1885	1472	2021	2160	2.7e-13	71.6
TRINITY_DN1639_c0_g2_i4	APG77744.1	26.0	181	125	3	1987	1472	1980	2160	5.8e-14	73.9
TRINITY_DN10154_c2_g1_i2	APG77552.1	35.7	185	106	5	2817	2272	1283	1457	9.0e-26	113.6
TRINITY_DN10154_c2_g1_i2	YP_009333466.1	35.7	185	106	5	2817	2272	1283	1457	9.0e-26	113.6
