## Supplementary material for "Novel RNA viruses associated with avian haemosporidian parasites": S1 Appendix: SRR8792713_blastxhits.txt

TRINITY_DN83389_c0_g1_i1	APG77660.1	49.3	75	37	1	250	26	2022	2095	8.3e-12	63.5
TRINITY_DN83389_c0_g1_i1	YP_009337715.1	49.3	75	37	1	250	26	2022	2095	8.3e-12	63.5
TRINITY_DN83389_c0_g1_i1	QNQ74061.1	39.2	74	45	0	250	29	930	1003	5.4e-11	60.8
TRINITY_DN25771_c0_g1_i1	APG77582.1	34.3	467	237	8	3	1400	1140	1537	5.4e-66	246.1
TRINITY_DN25771_c0_g1_i1	YP_009333242.1	34.3	467	237	8	3	1400	1140	1537	5.4e-66	246.1
TRINITY_DN25771_c0_g1_i1	APG77560.1	27.6	525	313	12	3	1433	1354	1859	2.7e-41	164.1
TRINITY_DN25771_c0_g1_i1	YP_009333216.1	27.6	525	313	12	3	1433	1354	1859	2.7e-41	164.1
TRINITY_DN25771_c0_g1_i1	APG77660.1	28.5	494	315	12	3	1451	1391	1857	9.5e-39	155.6
TRINITY_DN25771_c0_g1_i1	YP_009337715.1	28.5	494	315	12	3	1451	1391	1857	9.5e-39	155.6
TRINITY_DN25771_c0_g1_i1	APG77740.1	28.6	528	290	17	3	1451	1932	2417	4.7e-38	153.3
TRINITY_DN25771_c0_g1_i1	YP_009333208.1	28.6	528	290	17	3	1451	1932	2417	4.7e-38	153.3
TRINITY_DN25771_c0_g1_i1	ANV28178.1	37.2	258	147	8	3	734	829	1085	6.2e-38	152.9
TRINITY_DN25771_c0_g1_i1	ASU47340.1	38.4	258	144	8	3	734	830	1086	8.1e-38	152.5
TRINITY_DN25771_c0_g1_i1	APG77848.1	28.2	517	309	14	3	1451	1846	2334	8.4e-35	142.5
TRINITY_DN25771_c0_g1_i1	YP_009345038.1	28.2	517	309	14	3	1451	1846	2334	8.4e-35	142.5
TRINITY_DN25771_c0_g1_i1	APG77641.1	27.8	504	304	20	6	1433	2383	2854	1.7e-32	134.8
TRINITY_DN25771_c0_g1_i1	YP_009337412.1	27.8	504	304	20	6	1433	2383	2854	1.7e-32	134.8
TRINITY_DN25771_c0_g1_i1	APG77657.1	27.3	466	301	12	3	1382	1611	2044	3.0e-32	134.0
TRINITY_DN25771_c0_g1_i1	YP_009337693.1	27.3	466	301	12	3	1382	1611	2044	3.0e-32	134.0
TRINITY_DN25771_c0_g1_i1	APG77744.1	31.2	263	159	6	6	734	1706	1966	7.3e-31	129.4
TRINITY_DN25771_c0_g1_i1	APG77621.1	30.8	260	158	8	12	731	1579	1836	8.4e-27	115.9
TRINITY_DN25771_c0_g1_i1	YP_009333286.1	30.8	260	158	8	12	731	1579	1836	8.4e-27	115.9
TRINITY_DN25771_c0_g1_i1	APG77522.1	29.3	273	159	8	3	734	2083	2350	2.8e-22	100.9
TRINITY_DN25771_c0_g1_i1	YP_009336677.1	29.3	273	159	8	3	734	2083	2350	2.8e-22	100.9
TRINITY_DN41_c0_g1_i1	APG77744.1	28.6	140	98	1	3020	2607	2021	2160	2.4e-13	72.4
TRINITY_DN41_c0_g1_i11	APG77744.1	28.6	140	98	1	2609	2196	2021	2160	4.6e-13	71.6
TRINITY_DN41_c0_g1_i24	APG77744.1	28.6	140	98	1	3020	2607	2021	2160	5.1e-13	71.6
TRINITY_DN41_c0_g1_i5	APG77744.1	28.6	140	98	1	2609	2196	2021	2160	2.1e-13	72.4
TRINITY_DN41_c0_g1_i25	APG77744.1	28.6	140	98	1	2609	2196	2021	2160	2.1e-13	72.4
TRINITY_DN41_c0_g1_i9	APG77744.1	36.9	84	53	0	2858	2607	2077	2160	8.1e-12	67.8
TRINITY_DN41_c0_g1_i3	APG77744.1	25.4	189	131	2	2732	2196	1972	2160	2.1e-14	75.9
TRINITY_DN41_c0_g1_i27	APG77744.1	28.6	140	98	1	3020	2607	2021	2160	5.5e-13	71.6
TRINITY_DN41_c0_g1_i34	APG77744.1	36.9	84	53	0	2447	2196	2077	2160	7.4e-12	67.8
TRINITY_DN41_c0_g1_i19	APG77744.1	25.4	189	131	2	3143	2607	1972	2160	2.4e-14	75.9
TRINITY_DN41_c0_g1_i14	APG77744.1	28.6	140	98	1	3020	2607	2021	2160	2.4e-13	72.4
TRINITY_DN41_c0_g1_i18	APG77744.1	28.6	140	98	1	2609	2196	2021	2160	5.0e-13	71.6
TRINITY_DN29652_c0_g1_i2	APG77552.1	35.7	185	106	5	1936	1391	1283	1457	3.0e-26	114.8
TRINITY_DN29652_c0_g1_i2	YP_009333466.1	35.7	185	106	5	1936	1391	1283	1457	3.0e-26	114.8
