## Supplementary material for "Novel RNA viruses associated with avian haemosporidian parasites": S1 Appendix: SRR8792714_blastxhits.txt

TRINITY_DN5089_c0_g1_i3	MaRNAV4	89.9	139	14	0	499	83	839	977	2.4e-75	267.7
TRINITY_DN5089_c0_g1_i3	MaRNAV4	57.4	122	43	2	636	298	793	914	2.7e-34	131.3
TRINITY_DN5089_c0_g1_i3	YP_009388589.1	37.1	62	39	0	636	451	692	753	7.2e-11	53.5
TRINITY_DN5089_c0_g1_i7	MaRNAV4	100.0	977	0	0	3013	83	1	977	0.0e+00	2002.3
TRINITY_DN5089_c0_g1_i7	YP_009388589.1	44.0	861	459	11	2680	155	2	858	2.0e-207	708.8
TRINITY_DN5089_c0_g1_i7	MaRNAV3	40.7	951	533	17	2977	167	12	945	7.1e-189	647.1
TRINITY_DN5089_c0_g1_i7	QGV56800.1	43.0	827	435	18	2608	167	12	815	2.1e-180	619.0
TRINITY_DN5089_c0_g1_i7	QGV56804.1	43.7	506	272	6	1969	455	8	501	3.9e-118	412.1
TRINITY_DN5089_c0_g1_i6	MaRNAV4	99.6	854	3	0	2564	3	1	854	0.0e+00	1736.1
TRINITY_DN5089_c0_g1_i6	YP_009388589.1	45.0	756	399	9	2231	3	2	753	8.8e-188	643.3
TRINITY_DN5089_c0_g1_i6	MaRNAV3	41.2	847	473	14	2528	12	12	841	5.6e-174	597.4
TRINITY_DN5089_c0_g1_i6	QGV56800.1	44.3	723	374	14	2159	12	12	712	1.6e-165	569.3
TRINITY_DN5089_c0_g1_i6	QGV56804.1	43.7	506	272	6	1520	6	8	501	5.6e-118	411.4
TRINITY_DN5089_c0_g1_i2	MaRNAV4	99.9	977	1	0	3013	83	1	977	0.0e+00	2001.1
TRINITY_DN5089_c0_g1_i2	YP_009388589.1	44.0	861	459	11	2680	155	2	858	1.5e-207	709.1
TRINITY_DN5089_c0_g1_i2	MaRNAV3	40.7	951	533	17	2977	167	12	945	4.2e-189	647.9
TRINITY_DN5089_c0_g1_i2	QGV56800.1	43.0	827	435	18	2608	167	12	815	1.2e-180	619.8
TRINITY_DN5089_c0_g1_i2	QGV56804.1	43.7	506	272	6	1969	455	8	501	3.9e-118	412.1
TRINITY_DN5089_c0_g1_i8	MaRNAV4	99.9	977	1	0	3013	83	1	977	0.0e+00	1998.8
TRINITY_DN5089_c0_g1_i8	YP_009388589.1	44.0	861	459	11	2680	155	2	858	7.6e-207	706.8
TRINITY_DN5089_c0_g1_i8	MaRNAV3	40.7	951	533	17	2977	167	12	945	7.1e-189	647.1
TRINITY_DN5089_c0_g1_i8	QGV56800.1	42.8	827	437	17	2608	167	12	815	3.6e-180	618.2
TRINITY_DN5089_c0_g1_i8	QGV56804.1	43.7	506	272	6	1969	455	8	501	3.9e-118	412.1
TRINITY_DN5089_c0_g1_i4	MaRNAV4	99.9	977	1	0	3013	83	1	977	0.0e+00	1998.8
TRINITY_DN5089_c0_g1_i4	YP_009388589.1	44.0	861	459	11	2680	155	2	858	7.6e-207	706.8
TRINITY_DN5089_c0_g1_i4	MaRNAV3	40.7	951	533	17	2977	167	12	945	7.1e-189	647.1
TRINITY_DN5089_c0_g1_i4	QGV56800.1	42.8	827	437	17	2608	167	12	815	3.6e-180	618.2
TRINITY_DN5089_c0_g1_i4	QGV56804.1	43.7	506	272	6	1969	455	8	501	3.9e-118	412.1
TRINITY_DN102_c0_g1_i8	APG77744.1	28.8	139	97	1	3122	2712	2021	2159	9.3e-13	70.5
TRINITY_DN102_c0_g1_i11	APG77744.1	28.8	139	97	1	3169	2759	2021	2159	7.2e-13	71.2
TRINITY_DN102_c0_g1_i12	APG77744.1	28.8	139	97	1	3122	2712	2021	2159	6.5e-13	70.9
TRINITY_DN102_c0_g1_i1	APG77744.1	28.8	139	97	1	3122	2712	2021	2159	8.9e-13	70.5
TRINITY_DN102_c0_g1_i7	APG77744.1	28.8	139	97	1	3122	2712	2021	2159	6.6e-13	71.2
TRINITY_DN102_c0_g1_i21	APG77744.1	28.8	139	97	1	3169	2759	2021	2159	9.1e-13	70.5
TRINITY_DN102_c0_g1_i16	APG77744.1	28.8	139	97	1	3169	2759	2021	2159	5.4e-13	71.2
TRINITY_DN102_c0_g1_i10	APG77744.1	28.8	139	97	1	3169	2759	2021	2159	6.7e-13	71.2
TRINITY_DN102_c0_g1_i22	APG77744.1	28.8	139	97	1	3122	2712	2021	2159	7.1e-13	71.2
TRINITY_DN38802_c0_g1_i1	YP_004940021.1	28.3	198	135	3	593	3	205	396	2.9e-13	69.7
TRINITY_DN9685_c0_g2_i1	ABX80503.1	25.2	234	159	4	648	1337	172	393	6.7e-13	69.7
TRINITY_DN9685_c0_g2_i1	ABX80504.1	25.2	234	159	4	648	1337	173	394	1.5e-12	68.6
TRINITY_DN5089_c0_g1_i7	ASA47453.1	44.0	861	459	11	2680	155	2	858	6.1e-205	708.8
TRINITY_DN5089_c0_g1_i7	YP_009388589.1	44.0	861	459	11	2680	155	2	858	6.1e-205	708.8
TRINITY_DN5089_c0_g1_i7	ASA47364.1	43.9	861	460	11	2680	155	2	858	1.4e-204	707.6
TRINITY_DN5089_c0_g1_i6	ASA47453.1	45.0	756	399	9	2231	3	2	753	2.7e-185	643.3
TRINITY_DN5089_c0_g1_i6	YP_009388589.1	45.0	756	399	9	2231	3	2	753	2.7e-185	643.3
TRINITY_DN5089_c0_g1_i6	ASA47364.1	44.8	756	400	9	2231	3	2	753	6.0e-185	642.1
TRINITY_DN5089_c0_g1_i2	ASA47453.1	44.0	861	459	11	2680	155	2	858	4.7e-205	709.1
TRINITY_DN5089_c0_g1_i2	YP_009388589.1	44.0	861	459	11	2680	155	2	858	4.7e-205	709.1
TRINITY_DN5089_c0_g1_i2	ASA47364.1	43.9	861	460	11	2680	155	2	858	1.0e-204	708.0
TRINITY_DN5089_c0_g1_i8	ASA47453.1	44.0	861	459	11	2680	155	2	858	2.3e-204	706.8
TRINITY_DN5089_c0_g1_i8	YP_009388589.1	44.0	861	459	11	2680	155	2	858	2.3e-204	706.8
TRINITY_DN5089_c0_g1_i8	ASA47364.1	43.9	861	460	11	2680	155	2	858	5.2e-204	705.7
TRINITY_DN5089_c0_g1_i4	ASA47453.1	44.0	861	459	11	2680	155	2	858	2.3e-204	706.8
TRINITY_DN5089_c0_g1_i4	YP_009388589.1	44.0	861	459	11	2680	155	2	858	2.3e-204	706.8
TRINITY_DN5089_c0_g1_i4	ASA47364.1	43.9	861	460	11	2680	155	2	858	5.2e-204	705.7
