## Supplementary material for "Novel RNA viruses associated with avian haemosporidian parasites": S1 Appendix: SRR8792715_blastxhits.txt

TRINITY_DN2376_c0_g1_i3	APG77744.1	28.6	140	98	1	1014	1427	2021	2160	4.6e-13	71.2
TRINITY_DN2376_c0_g1_i1	APG77744.1	25.9	189	130	2	207	743	1972	2160	1.9e-14	75.5
TRINITY_DN2376_c0_g1_i4	APG77744.1	28.6	140	98	1	813	1226	2021	2160	4.3e-13	71.2
TRINITY_DN2376_c0_g1_i2	APG77744.1	28.6	140	98	1	129	542	2021	2160	2.4e-13	71.6
TRINITY_DN15177_c0_g1_i1	APG77552.1	35.7	185	106	5	396	941	1283	1457	4.6e-26	114.8
TRINITY_DN15177_c0_g1_i1	YP_009333466.1	35.7	185	106	5	396	941	1283	1457	4.6e-26	114.8
TRINITY_DN15177_c0_g1_i1	APG77551.1	33.5	173	105	5	399	917	1126	1288	7.2e-19	90.9
TRINITY_DN15177_c0_g1_i4	APG77552.1	35.4	147	83	4	96	527	1320	1457	5.8e-20	94.4
TRINITY_DN15177_c0_g1_i4	YP_009333466.1	35.4	147	83	4	96	527	1320	1457	5.8e-20	94.4
TRINITY_DN15177_c0_g1_i4	APG77551.1	32.4	136	87	3	96	503	1158	1288	1.6e-14	76.3
