## Supplementary material for "Novel RNA viruses associated with avian haemosporidian parasites": S1 Appendix: SRR8792716_blastxhits.txt

TRINITY_DN74385_c0_g1_i1	APG77552.1	35.7	185	106	5	103	648	1283	1457	2.0e-26	113.6
TRINITY_DN74385_c0_g1_i1	YP_009333466.1	35.7	185	106	5	103	648	1283	1457	2.0e-26	113.6
TRINITY_DN826_c0_g1_i20	APG77744.1	40.0	75	45	0	173	397	2085	2159	3.0e-12	68.2
TRINITY_DN826_c0_g1_i2	APG77744.1	29.5	139	96	1	1130	1540	2021	2159	2.4e-13	72.4
TRINITY_DN826_c0_g1_i15	APG77744.1	29.5	139	96	1	821	1231	2021	2159	2.2e-13	72.4
TRINITY_DN826_c0_g1_i7	APG77744.1	40.6	69	41	0	484	690	2091	2159	1.3e-11	66.2
TRINITY_DN826_c0_g1_i9	APG77744.1	29.5	139	96	1	842	1252	2021	2159	2.2e-13	72.4
TRINITY_DN826_c0_g1_i11	APG77744.1	29.5	139	96	1	1109	1519	2021	2159	2.4e-13	72.4
