## Supplementary material for "Novel RNA viruses associated with avian haemosporidian parasites": S1 Appendix: SRR8792717_blastxhits.txt

TRINITY_DN2777_c0_g1_i17	APG77744.1	40.0	70	42	0	2544	2335	2091	2160	2.0e-11	65.9
TRINITY_DN2777_c0_g1_i12	APG77744.1	29.3	140	97	1	2994	2581	2021	2160	1.0e-13	73.6
TRINITY_DN2777_c0_g1_i24	APG77744.1	29.3	140	97	1	2994	2581	2021	2160	1.0e-13	73.6
TRINITY_DN2777_c0_g1_i14	APG77744.1	29.3	140	97	1	2994	2581	2021	2160	1.3e-13	73.6
TRINITY_DN2777_c0_g1_i13	APG77744.1	29.3	140	97	1	2748	2335	2021	2160	9.8e-14	73.6
TRINITY_DN2777_c0_g1_i11	APG77744.1	26.5	189	130	3	2874	2335	1972	2160	7.0e-15	77.4
TRINITY_DN2777_c0_g1_i6	APG77744.1	40.0	70	42	0	2544	2335	2091	2160	1.9e-11	65.9
TRINITY_DN2777_c0_g1_i23	APG77744.1	29.3	140	97	1	2748	2335	2021	2160	1.2e-13	73.6
TRINITY_DN2777_c0_g1_i4	APG77744.1	29.3	140	97	1	2748	2335	2021	2160	1.2e-13	73.6
TRINITY_DN2777_c0_g1_i25	APG77744.1	40.0	70	42	0	2544	2335	2091	2160	2.3e-11	65.9
TRINITY_DN8411_c0_g1_i1	APG77582.1	38.5	475	287	4	1888	467	1448	1918	2.0e-87	318.2
TRINITY_DN8411_c0_g1_i1	YP_009333242.1	38.5	475	287	4	1888	467	1448	1918	2.0e-87	318.2
TRINITY_DN8411_c0_g1_i1	APG77698.1	30.0	750	459	19	2641	449	2235	2937	2.0e-71	265.0
TRINITY_DN8411_c0_g1_i1	YP_009336553.1	30.0	750	459	19	2641	449	2235	2937	2.0e-71	265.0
TRINITY_DN8411_c0_g1_i1	APG77641.1	30.3	746	472	18	2638	446	2521	3233	5.9e-71	263.5
TRINITY_DN8411_c0_g1_i1	YP_009337412.1	30.3	746	472	18	2638	446	2521	3233	5.9e-71	263.5
TRINITY_DN8411_c0_g1_i1	ANV28178.1	27.3	732	447	12	2644	479	960	1616	7.9e-68	253.1
TRINITY_DN8411_c0_g1_i1	APG77660.1	30.0	734	470	18	2644	470	1522	2220	1.9e-66	248.4
TRINITY_DN8411_c0_g1_i1	YP_009337715.1	30.0	734	470	18	2644	470	1522	2220	1.9e-66	248.4
TRINITY_DN8411_c0_g1_i1	APG77560.1	27.6	761	492	15	2629	470	1480	2222	7.2e-61	229.9
TRINITY_DN8411_c0_g1_i1	YP_009333216.1	27.6	761	492	15	2629	470	1480	2222	7.2e-61	229.9
TRINITY_DN8411_c0_g1_i1	APG77848.1	30.1	690	411	23	2653	674	1986	2634	2.2e-57	218.4
TRINITY_DN8411_c0_g1_i1	YP_009345038.1	30.1	690	411	23	2653	674	1986	2634	2.2e-57	218.4
TRINITY_DN8411_c0_g1_i1	APG77657.1	27.9	743	490	17	2638	440	1739	2445	1.8e-56	215.3
TRINITY_DN8411_c0_g1_i1	YP_009337693.1	27.9	743	490	17	2638	440	1739	2445	1.8e-56	215.3
TRINITY_DN8411_c0_g1_i1	APG77740.1	28.9	729	441	19	2641	551	2073	2756	6.9e-56	213.4
TRINITY_DN8411_c0_g1_i1	YP_009333208.1	28.9	729	441	19	2641	551	2073	2756	6.9e-56	213.4
TRINITY_DN8411_c0_g1_i1	APG77645.1	27.4	759	451	21	2635	500	1907	2612	9.1e-56	213.0
TRINITY_DN8411_c0_g1_i1	YP_009337439.1	27.4	759	451	21	2635	500	1907	2612	9.1e-56	213.0
TRINITY_DN8411_c0_g1_i1	APG77735.1	27.3	733	456	18	2635	476	1944	2612	7.2e-53	203.4
TRINITY_DN8411_c0_g1_i1	YP_009336762.1	27.3	733	456	18	2635	476	1944	2612	7.2e-53	203.4
TRINITY_DN8411_c0_g1_i1	QNQ74061.1	29.2	511	346	8	2035	521	615	1115	3.0e-51	198.0
TRINITY_DN8411_c0_g1_i1	APG77522.1	24.7	756	506	15	2632	470	2224	2951	1.5e-50	195.7
TRINITY_DN8411_c0_g1_i1	YP_009336677.1	24.7	756	506	15	2632	470	2224	2951	1.5e-50	195.7
TRINITY_DN8411_c0_g1_i1	ASA47334.1	31.8	465	303	9	1894	512	1884	2338	2.0e-50	195.3
TRINITY_DN8411_c0_g2_i1	APG77582.1	37.7	265	146	7	153	941	1001	1248	4.1e-35	142.9
TRINITY_DN8411_c0_g2_i1	YP_009333242.1	37.7	265	146	7	153	941	1001	1248	4.1e-35	142.9
TRINITY_DN8411_c0_g2_i1	ANV28178.1	39.7	121	66	3	600	941	825	945	5.1e-17	82.8
TRINITY_DN8411_c0_g2_i1	ASU47340.1	37.3	153	85	5	516	941	794	946	6.6e-17	82.4
TRINITY_DN8411_c0_g2_i1	APG77740.1	32.3	167	90	5	513	953	1896	2059	6.2e-15	75.9
TRINITY_DN8411_c0_g2_i1	YP_009333208.1	32.3	167	90	5	513	953	1896	2059	6.2e-15	75.9
TRINITY_DN8411_c0_g2_i1	APG77848.1	30.2	202	116	8	411	953	1779	1976	1.8e-14	74.3
TRINITY_DN8411_c0_g2_i1	YP_009345038.1	30.2	202	116	8	411	953	1779	1976	1.8e-14	74.3
TRINITY_DN8411_c0_g2_i1	APG77660.1	30.9	188	119	5	399	932	1318	1504	1.5e-13	71.2
TRINITY_DN8411_c0_g2_i1	YP_009337715.1	30.9	188	119	5	399	932	1318	1504	1.5e-13	71.2
TRINITY_DN8411_c0_g2_i1	APG77657.1	29.0	155	98	5	516	953	1576	1727	2.2e-12	67.4
TRINITY_DN8411_c0_g2_i1	YP_009337693.1	29.0	155	98	5	516	953	1576	1727	2.2e-12	67.4
TRINITY_DN5524_c1_g1_i4	APG77552.1	35.4	147	83	4	1033	602	1320	1457	1.8e-19	93.2
TRINITY_DN5524_c1_g1_i4	YP_009333466.1	35.4	147	83	4	1033	602	1320	1457	1.8e-19	93.2
TRINITY_DN5524_c1_g1_i3	APG77552.1	35.7	185	106	5	1147	602	1283	1457	5.9e-26	113.2
TRINITY_DN5524_c1_g1_i3	YP_009333466.1	35.7	185	106	5	1147	602	1283	1457	5.9e-26	113.2
TRINITY_DN5524_c1_g1_i6	APG77552.1	35.7	185	106	5	1147	602	1283	1457	1.6e-25	113.2
TRINITY_DN5524_c1_g1_i6	YP_009333466.1	35.7	185	106	5	1147	602	1283	1457	1.6e-25	113.2
TRINITY_DN16153_c0_g3_i1	APG77582.1	33.0	439	257	8	127	1362	13	441	2.8e-61	230.3
TRINITY_DN16153_c0_g3_i1	YP_009333242.1	33.0	439	257	8	127	1362	13	441	2.8e-61	230.3
