## Supplementary material for "Novel RNA viruses associated with avian haemosporidian parasites": S1 Appendix: SRR8792718_blastxhits.txt

TRINITY_DN8236_c0_g1_i2	MaRNAV4	74.4	125	23	2	192	566	862	977	1.7e-52	191.8
TRINITY_DN8236_c0_g2_i3	MaRNAV4	98.1	689	13	0	2070	4	100	788	0.0e+00	1392.9
TRINITY_DN8236_c0_g2_i3	YP_009388589.1	46.3	687	352	9	2034	13	2	684	8.2e-173	593.2
TRINITY_DN8236_c0_g2_i3	MaRNAV3	45.5	679	351	11	2058	34	106	769	1.5e-158	545.8
TRINITY_DN8236_c0_g2_i3	QGV56800.1	44.7	656	337	11	1980	34	6	642	2.0e-155	535.4
TRINITY_DN8236_c0_g2_i3	QGV56804.1	47.3	431	215	5	1323	34	8	427	4.0e-111	388.3
TRINITY_DN8236_c0_g2_i4	MaRNAV4	98.6	939	13	0	2819	3	1	939	0.0e+00	1895.9
TRINITY_DN8236_c0_g2_i4	YP_009388589.1	44.3	845	448	11	2486	9	2	842	1.6e-203	695.7
TRINITY_DN8236_c0_g2_i4	MaRNAV3	40.9	938	523	17	2783	12	12	932	7.3e-188	643.7
TRINITY_DN8236_c0_g2_i4	QGV56800.1	42.6	820	435	17	2432	12	6	802	4.0e-178	611.3
TRINITY_DN8236_c0_g2_i4	QGV56804.1	43.9	506	271	6	1775	261	8	501	3.6e-118	412.1
TRINITY_DN8236_c0_g2_i2	MaRNAV4	98.4	939	15	0	2819	3	1	939	0.0e+00	1894.0
TRINITY_DN8236_c0_g2_i2	YP_009388589.1	44.3	845	448	11	2486	9	2	842	1.6e-203	695.7
TRINITY_DN8236_c0_g2_i2	MaRNAV3	41.0	938	522	17	2783	12	12	932	1.9e-188	645.6
TRINITY_DN8236_c0_g2_i2	QGV56800.1	42.6	820	435	17	2432	12	6	802	4.0e-178	611.3
TRINITY_DN8236_c0_g2_i2	QGV56804.1	43.9	506	271	6	1775	261	8	501	3.6e-118	412.1
TRINITY_DN78015_c0_g1_i1	APG77552.1	35.7	185	106	5	1542	997	1283	1457	2.0e-26	114.8
TRINITY_DN78015_c0_g1_i1	YP_009333466.1	35.7	185	106	5	1542	997	1283	1457	2.0e-26	114.8
TRINITY_DN8236_c0_g2_i3	ASA47364.1	46.3	687	352	9	2034	13	2	684	2.5e-170	593.2
TRINITY_DN8236_c0_g2_i3	ASA47453.1	46.3	687	352	9	2034	13	2	684	2.5e-170	593.2
TRINITY_DN8236_c0_g2_i3	YP_009388589.1	46.3	687	352	9	2034	13	2	684	2.5e-170	593.2
TRINITY_DN8236_c0_g2_i4	ASA47453.1	44.3	845	448	11	2486	9	2	842	5.0e-201	695.7
TRINITY_DN8236_c0_g2_i4	YP_009388589.1	44.3	845	448	11	2486	9	2	842	5.0e-201	695.7
TRINITY_DN8236_c0_g2_i4	ASA47364.1	44.1	845	449	11	2486	9	2	842	1.1e-200	694.5
TRINITY_DN8236_c0_g2_i2	ASA47453.1	44.3	845	448	11	2486	9	2	842	5.0e-201	695.7
TRINITY_DN8236_c0_g2_i2	YP_009388589.1	44.3	845	448	11	2486	9	2	842	5.0e-201	695.7
TRINITY_DN8236_c0_g2_i2	ASA47364.1	44.1	845	449	11	2486	9	2	842	1.1e-200	694.5
TRINITY_DN57_c0_g1_i3	APG77744.1	28.8	139	97	1	1467	1877	2021	2159	6.1e-13	71.2
TRINITY_DN57_c0_g1_i17	APG77744.1	26.1	188	130	3	552	1088	1972	2159	5.8e-14	74.3
TRINITY_DN57_c0_g1_i2	APG77744.1	28.8	139	97	1	1154	1564	2021	2159	5.6e-13	71.2
TRINITY_DN57_c0_g1_i14	APG77744.1	28.8	139	97	1	386	796	2021	2159	7.5e-13	70.5
TRINITY_DN57_c0_g1_i7	APG77744.1	28.8	139	97	1	1175	1585	2021	2159	5.7e-13	71.2
TRINITY_DN57_c0_g1_i20	APG77744.1	39.1	69	42	0	642	848	2091	2159	4.4e-11	63.5
TRINITY_DN57_c0_g1_i19	APG77744.1	28.8	139	97	1	1446	1856	2021	2159	6.1e-13	71.2
TRINITY_DN57_c0_g1_i23	APG77744.1	39.1	69	42	0	765	971	2091	2159	2.8e-11	64.3
