## Supplementary material for "Novel RNA viruses associated with avian haemosporidian parasites": S1 Appendix: SRR8792719_blastxhits.txt

TRINITY_DN20776_c0_g1_i1	ABX80500.1	36.9	84	50	2	268	17	289	369	2.4e-12	65.5
TRINITY_DN20776_c0_g1_i1	ABX80501.1	36.9	84	50	2	268	17	289	369	2.4e-12	65.5
TRINITY_DN20776_c0_g1_i1	ABX80502.1	36.9	84	50	2	268	17	289	369	2.4e-12	65.5
TRINITY_DN20776_c0_g1_i1	ABX80503.1	34.9	83	51	2	268	20	281	360	1.2e-11	63.2
TRINITY_DN20776_c0_g1_i1	ABX80504.1	36.1	83	50	2	268	20	282	361	1.2e-11	63.2
TRINITY_DN312_c0_g1_i20	APG77744.1	40.0	70	42	0	1759	1550	2091	2160	2.0e-11	65.9
TRINITY_DN312_c0_g1_i9	APG77744.1	29.3	140	97	1	1948	1535	2021	2160	1.6e-13	72.8
TRINITY_DN312_c0_g1_i17	APG77744.1	29.3	140	97	1	1963	1550	2021	2160	1.6e-13	72.8
TRINITY_DN312_c0_g1_i12	APG77744.1	40.0	70	42	0	1744	1535	2091	2160	1.9e-11	65.9
TRINITY_DN312_c0_g1_i25	APG77744.1	39.5	76	46	0	1777	1550	2085	2160	1.5e-12	68.9
TRINITY_DN312_c0_g1_i8	APG77744.1	26.5	189	129	2	2071	1535	1972	2160	5.1e-15	77.4
TRINITY_DN312_c0_g1_i6	APG77744.1	26.5	189	129	2	2086	1550	1972	2160	5.2e-15	77.4
TRINITY_DN312_c0_g1_i5	APG77744.1	39.5	76	46	0	1762	1535	2085	2160	1.5e-12	68.9
TRINITY_DN14414_c0_g1_i2	APG77552.1	35.7	185	106	5	1323	778	1283	1457	2.6e-26	114.4
TRINITY_DN14414_c0_g1_i2	YP_009333466.1	35.7	185	106	5	1323	778	1283	1457	2.6e-26	114.4
TRINITY_DN46571_c0_g1_i1	ABX80508.1	32.1	190	119	5	163	720	204	387	6.6e-22	99.0
TRINITY_DN46571_c0_g1_i1	ABX80506.1	32.1	190	119	5	163	720	204	387	8.6e-22	98.6
TRINITY_DN46571_c0_g1_i1	ABX80507.1	32.1	190	119	5	163	720	204	387	1.1e-21	98.2
TRINITY_DN46571_c0_g1_i1	ABX80509.1	32.1	190	119	5	163	720	204	387	1.9e-21	97.4
TRINITY_DN46571_c0_g1_i1	ABX80505.1	31.1	190	121	5	163	720	204	387	9.6e-21	95.1
