## Supplementary material for "Novel RNA viruses associated with avian haemosporidian parasites": S1 Appendix: SRR8792720_blastxhits.txt

TRINITY_DN44271_c0_g1_i1	ABX80508.1	32.1	190	119	5	1965	1408	204	387	1.0e-20	96.3
TRINITY_DN44271_c0_g1_i1	ABX80506.1	32.1	190	119	5	1965	1408	204	387	1.4e-20	95.9
TRINITY_DN44271_c0_g1_i1	ABX80507.1	32.1	190	119	5	1965	1408	204	387	1.8e-20	95.5
TRINITY_DN44271_c0_g1_i1	ABX80509.1	32.1	190	119	5	1965	1408	204	387	1.8e-20	95.5
TRINITY_DN44271_c0_g1_i1	ABX80505.1	31.1	190	121	5	1965	1408	204	387	1.5e-19	92.4
TRINITY_DN32428_c0_g1_i1	ABX80501.1	33.1	157	102	2	1582	2052	248	401	5.1e-26	114.8
TRINITY_DN32428_c0_g1_i1	ABX80502.1	33.1	157	102	2	1582	2052	248	401	5.1e-26	114.8
TRINITY_DN32428_c0_g1_i1	ABX80500.1	33.8	157	101	2	1582	2052	248	401	6.7e-26	114.4
TRINITY_DN32428_c0_g1_i1	ABX80508.1	28.6	318	194	10	1111	2052	99	387	6.7e-26	114.4
TRINITY_DN32428_c0_g1_i1	ABX80507.1	28.6	318	194	10	1111	2052	99	387	8.7e-26	114.0
TRINITY_DN32428_c0_g1_i1	ABX80506.1	28.6	318	194	10	1111	2052	99	387	2.5e-25	112.5
TRINITY_DN32428_c0_g1_i1	ABX80509.1	34.4	157	100	2	1582	2052	234	387	1.3e-24	110.2
TRINITY_DN32428_c0_g1_i1	ABX80503.1	26.2	221	146	5	1402	2052	186	393	1.3e-21	100.1
TRINITY_DN32428_c0_g1_i1	ABX80504.1	30.5	154	104	2	1591	2052	244	394	1.3e-21	100.1
TRINITY_DN1727_c0_g1_i1	APG77744.1	28.6	140	98	1	102	515	2021	2160	1.3e-13	72.4
TRINITY_DN1727_c0_g1_i10	APG77744.1	36.9	84	53	0	556	807	2077	2160	2.9e-12	68.2
TRINITY_DN1727_c0_g1_i2	APG77744.1	28.6	140	98	1	938	1351	2021	2160	3.3e-13	71.6
TRINITY_DN1727_c0_g1_i6	APG77744.1	38.6	70	43	0	432	641	2091	2160	2.9e-11	64.7
TRINITY_DN89968_c0_g1_i1	ABX80505.1	35.1	97	62	1	302	12	233	328	7.1e-13	67.4
TRINITY_DN89968_c0_g1_i1	ABX80507.1	35.1	97	62	1	302	12	233	328	7.1e-13	67.4
TRINITY_DN89968_c0_g1_i1	ABX80508.1	35.1	97	62	1	302	12	233	328	7.1e-13	67.4
TRINITY_DN89968_c0_g1_i1	ABX80509.1	35.1	97	62	1	302	12	233	328	7.1e-13	67.4
TRINITY_DN89968_c0_g1_i1	ABX80506.1	35.1	97	62	1	302	12	233	328	1.2e-12	66.6
