## Supplementary material for "Novel RNA viruses associated with avian haemosporidian parasites": S1 Appendix: SRR8792721_blastxhits.txt

TRINITY_DN775_c0_g1_i10	APG77744.1	29.3	140	97	1	1819	1406	2021	2160	8.3e-14	73.2
TRINITY_DN775_c0_g1_i11	APG77744.1	29.3	140	97	1	1838	1425	2021	2160	1.5e-13	72.8
TRINITY_DN775_c0_g1_i12	APG77744.1	29.3	140	97	1	1819	1406	2021	2160	1.5e-13	72.8
TRINITY_DN775_c0_g1_i13	APG77744.1	29.3	140	97	1	1838	1425	2021	2160	1.2e-13	72.8
TRINITY_DN775_c0_g1_i14	APG77744.1	29.3	140	97	1	1838	1425	2021	2160	1.5e-13	72.8
TRINITY_DN775_c0_g1_i15	APG77744.1	29.3	140	97	1	1838	1425	2021	2160	8.4e-14	73.2
TRINITY_DN775_c0_g1_i2	APG77744.1	28.7	178	117	2	1909	1406	1983	2160	7.6e-15	76.6
TRINITY_DN775_c0_g1_i3	APG77744.1	29.3	140	97	1	1819	1406	2021	2160	1.6e-13	72.8
TRINITY_DN775_c0_g1_i5	APG77744.1	29.3	140	97	1	1819	1406	2021	2160	1.2e-13	72.8
TRINITY_DN775_c0_g1_i6	APG77744.1	29.3	140	97	1	1838	1425	2021	2160	1.6e-13	72.8
TRINITY_DN775_c0_g1_i7	APG77744.1	29.3	140	97	1	1819	1406	2021	2160	1.5e-13	72.8
TRINITY_DN775_c0_g1_i9	APG77744.1	29.3	140	97	1	1819	1406	2021	2160	1.5e-13	72.8
TRINITY_DN10209_c0_g1_i1	ABX80507.1	31.2	157	105	2	429	899	234	387	1.3e-22	102.1
TRINITY_DN10209_c0_g1_i1	ABX80508.1	31.2	157	105	2	429	899	234	387	3.0e-22	100.9
TRINITY_DN10209_c0_g1_i1	ABX80509.1	31.2	157	105	2	429	899	234	387	3.0e-22	100.9
TRINITY_DN10209_c0_g1_i1	ABX80506.1	31.2	157	105	2	429	899	234	387	1.1e-21	99.0
TRINITY_DN10209_c0_g1_i1	ABX80505.1	30.6	157	106	2	429	899	234	387	4.3e-21	97.1
TRINITY_DN10209_c0_g1_i2	ABX80507.1	36.4	121	74	2	429	791	234	351	7.1e-20	92.8
TRINITY_DN10209_c0_g1_i2	ABX80508.1	36.4	121	74	2	429	791	234	351	7.1e-20	92.8
TRINITY_DN10209_c0_g1_i2	ABX80509.1	36.4	121	74	2	429	791	234	351	7.1e-20	92.8
TRINITY_DN10209_c0_g1_i2	ABX80506.1	36.4	121	74	2	429	791	234	351	2.1e-19	91.3
TRINITY_DN10209_c0_g1_i2	ABX80505.1	35.5	121	75	2	429	791	234	351	6.0e-19	89.7
TRINITY_DN23786_c0_g2_i1	ABX80501.1	38.7	111	65	2	345	13	257	364	2.6e-19	89.0
TRINITY_DN23786_c0_g2_i1	ABX80502.1	38.7	111	65	2	345	13	257	364	2.6e-19	89.0
TRINITY_DN23786_c0_g2_i1	ABX80500.1	39.6	111	64	2	345	13	257	364	3.4e-19	88.6
TRINITY_DN23786_c0_g2_i1	ABX80503.1	38.2	110	65	2	345	16	249	355	1.1e-17	83.6
TRINITY_DN23786_c0_g2_i1	ABX80504.1	38.3	107	63	2	345	25	250	353	7.0e-17	80.9
TRINITY_DN15393_c0_g1_i2	APG77552.1	47.6	63	32	1	392	204	1283	1344	9.7e-11	61.6
TRINITY_DN15393_c0_g1_i2	YP_009333466.1	47.6	63	32	1	392	204	1283	1344	9.7e-11	61.6
TRINITY_DN15393_c0_g1_i5	APG77552.1	35.7	185	106	5	2218	1673	1283	1457	4.3e-26	114.4
TRINITY_DN15393_c0_g1_i5	YP_009333466.1	35.7	185	106	5	2218	1673	1283	1457	4.3e-26	114.4
TRINITY_DN19107_c0_g1_i1	ABX80501.1	32.5	157	103	2	139	609	248	401	7.5e-23	102.1
TRINITY_DN19107_c0_g1_i1	ABX80502.1	32.5	157	103	2	139	609	248	401	7.5e-23	102.1
TRINITY_DN19107_c0_g1_i1	ABX80500.1	32.5	157	103	2	139	609	248	401	1.7e-22	100.9
TRINITY_DN19107_c0_g1_i1	ABX80504.1	30.0	203	127	4	13	609	203	394	2.2e-22	100.5
TRINITY_DN19107_c0_g1_i1	ABX80503.1	29.6	203	128	4	13	609	202	393	4.9e-22	99.4
