## Supplementary material for "Novel RNA viruses associated with avian haemosporidian parasites": S1 Appendix: SRR8792722_blastxhits.txt

TRINITY_DN3371_c0_g1_i1	MaRNAV3	100.0	994	0	0	172	3153	1	994	0.0e+00	2067.7
TRINITY_DN3371_c0_g1_i1	QGV56800.1	59.5	830	333	2	553	3042	1	827	3.7e-305	1033.5
TRINITY_DN3371_c0_g1_i1	QGV56804.1	63.0	489	180	1	1216	2682	8	495	9.5e-192	656.8
TRINITY_DN3371_c0_g1_i1	MaRNAV4	40.7	951	533	17	205	3006	13	949	4.0e-190	651.4
TRINITY_DN3371_c0_g1_i1	YP_009388589.1	42.2	857	468	13	508	3006	1	854	7.3e-184	630.6
TRINITY_DN8669_c0_g1_i1	QGV56802.1	31.4	220	132	7	1233	598	6	214	2.1e-17	76.3
TRINITY_DN3371_c0_g1_i1	ASA47453.1	42.2	857	468	13	508	3006	1	854	2.2e-181	630.6
TRINITY_DN3371_c0_g1_i1	YP_009388589.1	42.2	857	468	13	508	3006	1	854	2.2e-181	630.6
TRINITY_DN3371_c0_g1_i1	ASA47364.1	42.1	857	469	13	508	3006	1	854	1.1e-180	628.2
TRINITY_DN1793_c0_g2_i10	APG77744.1	28.6	140	98	1	934	1347	2021	2160	4.2e-13	71.6
TRINITY_DN1793_c0_g2_i14	APG77744.1	25.9	189	130	2	135	671	1972	2160	1.0e-14	76.6
TRINITY_DN1793_c0_g2_i16	APG77744.1	36.9	84	53	0	18	269	2077	2160	1.8e-12	68.2
TRINITY_DN1793_c0_g2_i19	APG77744.1	36.9	84	53	0	510	761	2077	2160	9.6e-13	68.6
TRINITY_DN1793_c0_g2_i2	APG77744.1	25.9	189	130	2	135	671	1972	2160	1.1e-14	76.6
TRINITY_DN1793_c0_g2_i5	APG77744.1	28.6	140	98	1	111	524	2021	2160	5.0e-14	72.4
TRINITY_DN1793_c0_g2_i7	APG77744.1	28.6	140	98	1	913	1326	2021	2160	1.8e-13	71.6
TRINITY_DN3485_c1_g2_i1	ABX80500.1	28.4	261	159	7	1703	2467	163	401	2.5e-24	109.4
TRINITY_DN3485_c1_g2_i1	ABX80501.1	28.4	261	159	7	1703	2467	163	401	4.2e-24	108.6
TRINITY_DN3485_c1_g2_i1	ABX80502.1	28.4	261	159	7	1703	2467	163	401	4.2e-24	108.6
TRINITY_DN3485_c1_g2_i1	ABX80504.1	26.7	288	176	7	1643	2467	129	394	1.4e-22	103.6
TRINITY_DN3485_c1_g2_i1	ABX80503.1	25.8	283	175	7	1658	2467	133	393	1.2e-21	100.5
TRINITY_DN53964_c0_g1_i1	APG77552.1	36.1	147	82	4	15	446	1320	1457	1.5e-21	97.1
TRINITY_DN53964_c0_g1_i1	YP_009333466.1	36.1	147	82	4	15	446	1320	1457	1.5e-21	97.1
TRINITY_DN64901_c0_g1_i1	ABX80508.1	33.0	179	110	5	530	6	204	376	7.4e-19	88.6
TRINITY_DN64901_c0_g1_i1	ABX80506.1	33.0	179	110	5	530	6	204	376	9.7e-19	88.2
TRINITY_DN64901_c0_g1_i1	ABX80507.1	33.0	179	110	5	530	6	204	376	1.3e-18	87.8
TRINITY_DN64901_c0_g1_i1	ABX80509.1	33.0	179	110	5	530	6	204	376	1.3e-18	87.8
TRINITY_DN64901_c0_g1_i1	ABX80505.1	31.8	179	112	5	530	6	204	376	1.8e-17	84.0
TRINITY_DN515_c1_g1_i1	ABX80501.1	32.2	205	131	4	2881	2279	201	401	1.2e-25	114.0
TRINITY_DN515_c1_g1_i1	ABX80502.1	32.2	205	131	4	2881	2279	201	401	1.2e-25	114.0
TRINITY_DN515_c1_g1_i1	ABX80500.1	32.2	205	131	4	2881	2279	201	401	2.6e-25	112.8
TRINITY_DN515_c1_g1_i1	ABX80504.1	31.2	205	133	4	2881	2279	194	394	4.9e-24	108.6
TRINITY_DN515_c1_g1_i2	ABX80501.1	32.2	205	131	4	2881	2279	201	401	1.1e-25	114.0
TRINITY_DN515_c1_g1_i2	ABX80502.1	32.2	205	131	4	2881	2279	201	401	1.1e-25	114.0
TRINITY_DN515_c1_g1_i2	ABX80500.1	32.2	205	131	4	2881	2279	201	401	2.5e-25	112.8
TRINITY_DN515_c1_g1_i2	ABX80504.1	31.2	205	133	4	2881	2279	194	394	4.7e-24	108.6
TRINITY_DN515_c1_g1_i4	ABX80501.1	32.2	205	131	4	2881	2279	201	401	1.1e-25	114.0
TRINITY_DN515_c1_g1_i4	ABX80502.1	32.2	205	131	4	2881	2279	201	401	1.1e-25	114.0
TRINITY_DN515_c1_g1_i4	ABX80500.1	32.2	205	131	4	2881	2279	201	401	2.5e-25	112.8
TRINITY_DN515_c1_g1_i4	ABX80504.1	31.2	205	133	4	2881	2279	194	394	4.6e-24	108.6
TRINITY_DN515_c1_g1_i5	ABX80501.1	32.2	205	131	4	2881	2279	201	401	1.1e-25	114.0
TRINITY_DN515_c1_g1_i5	ABX80502.1	32.2	205	131	4	2881	2279	201	401	1.1e-25	114.0
TRINITY_DN515_c1_g1_i5	ABX80500.1	32.2	205	131	4	2881	2279	201	401	2.5e-25	112.8
TRINITY_DN515_c1_g1_i5	ABX80504.1	31.2	205	133	4	2881	2279	194	394	4.8e-24	108.6
TRINITY_DN515_c1_g1_i6	ABX80501.1	32.2	205	131	4	3079	2477	201	401	1.2e-25	114.0
TRINITY_DN515_c1_g1_i6	ABX80502.1	32.2	205	131	4	3079	2477	201	401	1.2e-25	114.0
TRINITY_DN515_c1_g1_i6	ABX80500.1	32.2	205	131	4	3079	2477	201	401	2.7e-25	112.8
TRINITY_DN515_c1_g1_i6	ABX80504.1	31.2	205	133	4	3079	2477	194	394	5.0e-24	108.6
TRINITY_DN92592_c0_g1_i1	ABX80501.1	37.9	116	67	2	336	1	227	341	8.7e-20	90.5
TRINITY_DN92592_c0_g1_i1	ABX80502.1	37.9	116	67	2	336	1	227	341	8.7e-20	90.5
TRINITY_DN92592_c0_g1_i1	ABX80500.1	37.9	116	67	2	336	1	227	341	1.1e-19	90.1
TRINITY_DN92592_c0_g1_i1	ABX80503.1	34.5	116	71	2	336	1	219	333	6.9e-17	80.9
TRINITY_DN92592_c0_g1_i1	ABX80504.1	34.5	116	71	2	336	1	220	334	6.9e-17	80.9
TRINITY_DN21595_c0_g2_i1	ABX80501.1	39.5	124	72	2	410	39	248	368	6.4e-23	101.3
TRINITY_DN21595_c0_g2_i1	ABX80502.1	39.5	124	72	2	410	39	248	368	6.4e-23	101.3
TRINITY_DN21595_c0_g2_i1	ABX80500.1	39.5	124	72	2	410	39	248	368	1.4e-22	100.1
TRINITY_DN21595_c0_g2_i1	ABX80504.1	37.7	138	79	3	410	9	241	375	1.2e-21	97.1
TRINITY_DN21595_c0_g2_i1	ABX80503.1	36.2	138	81	3	410	9	240	374	6.0e-21	94.7
