## Supplementary material for "Novel RNA viruses associated with avian haemosporidian parasites": S1 Appendix: SRR8792723_blastxhits.txt

TRINITY_DN42050_c0_g1_i1	ASA47327.1	24.9	542	363	14	2287	734	1407	1928	4.6e-32	134.0
TRINITY_DN42050_c0_g1_i1	ASA47438.1	24.9	542	363	14	2287	734	1407	1928	4.6e-32	134.0
TRINITY_DN42050_c0_g1_i1	YP_009388616.1	24.9	542	363	14	2287	734	1407	1928	4.6e-32	134.0
TRINITY_DN42050_c0_g1_i1	ASA47473.1	24.9	542	363	14	2287	734	1407	1928	6.0e-32	133.7
TRINITY_DN25238_c0_g1_i1	ASA47327.1	44.1	524	287	4	532	2097	255	774	3.7e-129	456.4
TRINITY_DN25238_c0_g1_i1	ASA47438.1	44.1	524	287	4	532	2097	255	774	4.9e-129	456.1
TRINITY_DN25238_c0_g1_i1	ASA47473.1	44.1	524	287	4	532	2097	255	774	4.9e-129	456.1
TRINITY_DN25238_c0_g1_i1	YP_009388616.1	44.1	524	287	4	532	2097	255	774	4.9e-129	456.1
TRINITY_DN25238_c0_g1_i1	QHA33839.1	24.8	565	396	10	400	2055	194	742	9.1e-43	169.5
TRINITY_DN25238_c0_g1_i1	QHA33680.1	24.4	500	359	8	616	2094	259	746	2.0e-37	151.8
TRINITY_DN20717_c0_g1_i1	ASA47327.1	37.5	582	346	8	1867	158	765	1340	2.8e-104	373.6
TRINITY_DN20717_c0_g1_i1	ASA47438.1	37.5	582	346	8	1867	158	765	1340	2.8e-104	373.6
TRINITY_DN20717_c0_g1_i1	YP_009388616.1	37.5	582	346	8	1867	158	765	1340	2.8e-104	373.6
TRINITY_DN20717_c0_g1_i1	ASA47473.1	37.5	582	346	8	1867	158	765	1340	4.8e-104	372.9
TRINITY_DN5564_c0_g1_i10	APG77552.1	35.7	185	106	5	2544	1999	1283	1457	8.1e-26	113.6
TRINITY_DN5564_c0_g1_i10	YP_009333466.1	35.7	185	106	5	2544	1999	1283	1457	8.1e-26	113.6
TRINITY_DN5564_c0_g1_i3	APG77552.1	44.6	83	45	1	4788	4540	1283	1364	2.0e-14	76.6
TRINITY_DN5564_c0_g1_i3	YP_009333466.1	44.6	83	45	1	4788	4540	1283	1364	2.0e-14	76.6
TRINITY_DN5564_c0_g1_i8	APG77552.1	35.7	185	106	5	2559	2014	1283	1457	8.2e-26	113.6
TRINITY_DN5564_c0_g1_i8	YP_009333466.1	35.7	185	106	5	2559	2014	1283	1457	8.2e-26	113.6
TRINITY_DN1033_c0_g1_i1	APG77744.1	29.5	139	96	1	1825	1415	2021	2159	1.4e-13	72.4
TRINITY_DN1033_c0_g1_i2	APG77744.1	29.5	139	96	1	1825	1415	2021	2159	1.7e-13	72.4
TRINITY_DN1033_c0_g1_i3	APG77744.1	27.1	188	127	3	1948	1415	1972	2159	6.1e-15	77.0
TRINITY_DN1033_c0_g1_i4	APG77744.1	29.5	139	96	1	1825	1415	2021	2159	1.5e-13	72.4
