## Supplementary material for "Novel RNA viruses associated with avian haemosporidian parasites": S1 Appendix: SRR8792724_blastxhits.txt

TRINITY_DN27903_c0_g3_i2	ABX80502.1	26.4	242	170	4	1922	2632	163	401	3.7e-21	99.0
TRINITY_DN27903_c0_g3_i2	ABX80500.1	26.2	290	201	6	1793	2632	115	401	1.1e-20	97.4
TRINITY_DN27903_c0_g3_i2	ABX80501.1	25.9	290	202	6	1793	2632	115	401	1.1e-20	97.4
TRINITY_DN27903_c0_g3_i2	ABX80504.1	29.1	203	129	4	2036	2632	203	394	1.1e-20	97.4
TRINITY_DN27903_c0_g3_i2	ABX80503.1	26.3	262	167	7	1892	2632	143	393	1.4e-20	97.1
TRINITY_DN8166_c0_g1_i4	ABX80503.1	25.6	234	158	4	1343	654	172	393	1.6e-11	66.6
TRINITY_DN8166_c0_g1_i4	ABX80504.1	25.2	234	159	4	1343	654	173	394	6.0e-11	64.7
TRINITY_DN8166_c0_g1_i5	ABX80503.1	25.6	234	158	4	1034	345	172	393	1.5e-11	66.6
TRINITY_DN8166_c0_g1_i5	ABX80504.1	25.2	234	159	4	1034	345	173	394	5.6e-11	64.7
TRINITY_DN4871_c0_g1_i1	ASA47327.1	33.1	1946	1198	39	6404	741	28	1928	1.5e-277	952.2
TRINITY_DN4871_c0_g1_i1	ASA47438.1	33.1	1946	1198	39	6404	741	28	1928	2.0e-277	951.8
TRINITY_DN4871_c0_g1_i1	YP_009388616.1	33.1	1946	1198	39	6404	741	28	1928	2.0e-277	951.8
TRINITY_DN4871_c0_g1_i1	ASA47473.1	33.1	1946	1198	39	6404	741	28	1928	4.4e-277	950.7
TRINITY_DN4871_c0_g1_i1	QHA33839.1	23.6	1230	795	32	5870	2499	194	1384	2.6e-64	243.8
TRINITY_DN4871_c0_g1_i1	QHA33680.1	23.0	1106	773	25	5654	2490	259	1336	2.5e-62	237.3
TRINITY_DN15577_c0_g1_i1	APG77744.1	27.1	188	127	3	2322	1789	1972	2159	7.2e-15	77.0
TRINITY_DN15577_c0_g1_i11	APG77744.1	29.5	139	96	1	2199	1789	2021	2159	1.7e-13	72.4
TRINITY_DN15577_c0_g1_i4	APG77744.1	40.0	75	45	0	2013	1789	2085	2159	3.1e-12	68.2
TRINITY_DN15577_c0_g1_i9	APG77744.1	29.5	139	96	1	2199	1789	2021	2159	2.1e-13	72.4
TRINITY_DN109966_c0_g1_i1	APG77552.1	38.7	75	43	1	239	15	1324	1395	8.0e-12	63.5
TRINITY_DN109966_c0_g1_i1	YP_009333466.1	38.7	75	43	1	239	15	1324	1395	8.0e-12	63.5
