## Supplementary material for "Novel RNA viruses associated with avian haemosporidian parasites": S1 Appendix: SRR7554428_blastxhits.txt

TRINITY_DN3523_c0_g1_i1	QGV56800.1	98.6	146	2	0	3	440	695	840	6.2e-88	309.3
TRINITY_DN3523_c0_g1_i1	MaRNAV3	50.7	134	65	1	3	401	824	957	2.4e-39	147.9
TRINITY_DN3523_c0_g1_i1	YP_009388589.1	36.1	122	77	1	3	365	733	854	2.5e-20	84.7
TRINITY_DN10335_c0_g1_i1	MaRNAV4	40.3	72	41	2	20	232	57	127	8.5e-11	52.0
TRINITY_DN3523_c0_g1_i1	ASA47364.1	36.1	122	77	1	3	365	733	854	7.6e-18	84.7
TRINITY_DN3523_c0_g1_i1	ASA47453.1	36.1	122	77	1	3	365	733	854	7.6e-18	84.7
TRINITY_DN3523_c0_g1_i1	YP_009388589.1	36.1	122	77	1	3	365	733	854	7.6e-18	84.7
