## Supplementary material for "Novel RNA viruses associated with avian haemosporidian parasites": S1 Appendix: SRR7554429_blastxhits.txt

TRINITY_DN3316_c0_g1_i1	QGV56800.1	97.6	83	2	0	251	3	715	797	6.9e-50	181.8
TRINITY_DN3316_c0_g1_i1	MaRNAV3	48.8	84	42	1	251	3	844	927	2.7e-22	90.1
TRINITY_DN3316_c0_g1_i1	YP_009388589.1	37.2	78	48	1	233	3	759	836	1.8e-13	60.8
TRINITY_DN8419_c0_g1_i1	QGV56800.1	100.0	42	0	0	3	128	799	840	1.1e-22	91.3
TRINITY_DN7199_c0_g1_i1	QGV56800.1	94.8	77	4	0	232	2	1	77	9.6e-41	151.4
TRINITY_DN7199_c0_g1_i1	YP_009388589.1	49.2	59	30	0	187	11	30	88	6.5e-13	58.9
TRINITY_DN3316_c0_g1_i1	ASA47364.1	37.2	78	48	1	233	3	759	836	5.4e-11	60.8
TRINITY_DN3316_c0_g1_i1	ASA47453.1	37.2	78	48	1	233	3	759	836	5.4e-11	60.8
TRINITY_DN3316_c0_g1_i1	YP_009388589.1	37.2	78	48	1	233	3	759	836	5.4e-11	60.8
