## Supplementary material for "Novel RNA viruses associated with avian haemosporidian parasites": S1 Appendix: SRR7554463_blastxhits.txt

TRINITY_DN5145_c0_g1_i1	QGV56800.1	98.0	840	17	0	390	2909	1	840	0.0e+00	1719.9
TRINITY_DN5145_c0_g1_i1	MaRNAV3	57.8	957	400	3	12	2870	1	957	0.0e+00	1142.9
TRINITY_DN5145_c0_g1_i1	MaRNAV4	42.5	922	491	20	141	2834	43	949	1.9e-202	692.2
TRINITY_DN5145_c0_g1_i1	YP_009388589.1	42.8	860	454	16	348	2834	2	854	4.4e-191	654.4
TRINITY_DN5145_c0_g1_i1	QGV56804.1	62.1	491	181	4	1050	2513	7	495	1.1e-189	649.8
TRINITY_DN1724_c0_g1_i1	ABX80503.1	24.2	190	139	4	3460	2894	208	393	1.0e-13	74.3
TRINITY_DN1724_c0_g1_i1	ABX80504.1	23.7	190	140	4	3460	2894	209	394	5.0e-13	72.0
TRINITY_DN3581_c0_g1_i1	ASA47327.1	46.6	236	125	1	709	2	412	646	1.1e-61	231.5
TRINITY_DN3581_c0_g1_i1	ASA47327.1	31.1	106	71	1	1049	738	280	385	2.1e-12	67.8
TRINITY_DN3581_c0_g1_i1	ASA47438.1	46.6	236	125	1	709	2	412	646	1.1e-61	231.5
TRINITY_DN3581_c0_g1_i1	ASA47438.1	31.1	106	71	1	1049	738	280	385	3.6e-12	67.0
TRINITY_DN3581_c0_g1_i1	ASA47473.1	46.6	236	125	1	709	2	412	646	1.1e-61	231.5
TRINITY_DN3581_c0_g1_i1	ASA47473.1	31.1	106	71	1	1049	738	280	385	3.6e-12	67.0
TRINITY_DN3581_c0_g1_i1	YP_009388616.1	46.6	236	125	1	709	2	412	646	1.1e-61	231.5
TRINITY_DN3581_c0_g1_i1	YP_009388616.1	31.1	106	71	1	1049	738	280	385	3.6e-12	67.0
TRINITY_DN26173_c0_g1_i1	ABX80500.1	42.7	89	44	3	283	26	296	380	4.3e-12	64.7
TRINITY_DN26173_c0_g1_i1	ABX80501.1	42.7	89	44	3	283	26	296	380	4.3e-12	64.7
TRINITY_DN26173_c0_g1_i1	ABX80502.1	42.7	89	44	3	283	26	296	380	4.3e-12	64.7
TRINITY_DN26173_c0_g1_i1	ABX80504.1	37.1	97	57	2	283	2	289	384	4.3e-12	64.7
TRINITY_DN26173_c0_g1_i1	ABX80503.1	35.1	97	59	2	283	2	288	383	3.7e-11	61.6
TRINITY_DN5145_c0_g1_i1	ASA47453.1	42.8	860	454	16	348	2834	2	854	1.3e-188	654.4
TRINITY_DN5145_c0_g1_i1	YP_009388589.1	42.8	860	454	16	348	2834	2	854	1.3e-188	654.4
TRINITY_DN5145_c0_g1_i1	ASA47364.1	42.8	860	454	16	348	2834	2	854	1.8e-188	654.1
TRINITY_DN10446_c0_g1_i1	ASA47473.1	43.9	198	111	0	8	601	1100	1297	1.2e-46	181.0
TRINITY_DN10446_c0_g1_i1	ASA47327.1	43.9	198	111	0	8	601	1100	1297	1.6e-46	180.6
TRINITY_DN10446_c0_g1_i1	ASA47438.1	43.9	198	111	0	8	601	1100	1297	1.6e-46	180.6
TRINITY_DN10446_c0_g1_i1	YP_009388616.1	43.9	198	111	0	8	601	1100	1297	1.6e-46	180.6
TRINITY_DN9607_c0_g1_i1	ABX80510.1	44.7	94	52	0	259	540	1	94	4.8e-18	85.9
TRINITY_DN24518_c0_g1_i1	ABX80508.1	37.3	169	104	2	669	163	221	387	1.2e-28	120.9
TRINITY_DN24518_c0_g1_i1	ABX80509.1	37.3	169	104	2	669	163	221	387	1.2e-28	120.9
TRINITY_DN24518_c0_g1_i1	ABX80507.1	37.3	169	104	2	669	163	221	387	2.0e-28	120.2
TRINITY_DN24518_c0_g1_i1	ABX80506.1	37.3	169	104	2	669	163	221	387	4.5e-28	119.0
TRINITY_DN24518_c0_g1_i1	ABX80505.1	36.7	169	105	2	669	163	221	387	1.0e-27	117.9
TRINITY_DN24518_c0_g1_i1	ABX80500.1	36.9	149	93	1	609	163	254	401	6.5e-27	115.2
TRINITY_DN24518_c0_g1_i1	ABX80501.1	36.2	149	94	1	609	163	254	401	8.5e-27	114.8
TRINITY_DN24518_c0_g1_i1	ABX80502.1	36.2	149	94	1	609	163	254	401	8.5e-27	114.8
TRINITY_DN24518_c0_g1_i1	ABX80504.1	35.6	149	95	1	609	163	247	394	6.1e-25	108.6
TRINITY_DN24518_c0_g1_i1	ABX80503.1	35.6	149	95	1	609	163	246	393	7.9e-25	108.2
TRINITY_DN24518_c0_g1_i1	ABX80510.1	44.7	94	52	0	588	307	1	94	1.9e-18	87.0
TRINITY_DN11702_c0_g1_i1	ABX80503.1	29.1	151	105	2	1	450	244	393	3.6e-17	82.4
TRINITY_DN11702_c0_g1_i1	ABX80504.1	29.1	151	105	2	1	450	245	394	4.7e-17	82.0
TRINITY_DN27339_c0_g1_i1	ABX80510.1	44.6	83	46	0	113	361	2	84	2.9e-15	76.3
TRINITY_DN7485_c0_g1_i1	ASA47327.1	41.2	243	142	1	793	65	811	1052	4.2e-56	212.6
TRINITY_DN7485_c0_g1_i1	ASA47438.1	41.2	243	142	1	793	65	811	1052	4.2e-56	212.6
TRINITY_DN7485_c0_g1_i1	ASA47473.1	41.2	243	142	1	793	65	811	1052	4.2e-56	212.6
TRINITY_DN7485_c0_g1_i1	YP_009388616.1	41.2	243	142	1	793	65	811	1052	4.2e-56	212.6
TRINITY_DN5444_c0_g1_i1	ABX80500.1	29.9	154	108	0	70	531	248	401	2.0e-18	87.0
TRINITY_DN5444_c0_g1_i1	ABX80501.1	28.6	154	110	0	70	531	248	401	5.8e-18	85.5
TRINITY_DN5444_c0_g1_i1	ABX80502.1	28.6	154	110	0	70	531	248	401	5.8e-18	85.5
TRINITY_DN5444_c0_g1_i1	ABX80508.1	30.5	154	107	0	70	531	234	387	2.2e-17	83.6
TRINITY_DN5444_c0_g1_i1	ABX80509.1	30.5	154	107	0	70	531	234	387	2.2e-17	83.6
TRINITY_DN5444_c0_g1_i1	ABX80507.1	30.5	154	107	0	70	531	234	387	3.8e-17	82.8
TRINITY_DN5444_c0_g1_i1	ABX80506.1	30.5	154	107	0	70	531	234	387	8.4e-17	81.6
TRINITY_DN5444_c0_g1_i1	ABX80505.1	29.9	154	108	0	70	531	234	387	1.4e-16	80.9
TRINITY_DN5444_c0_g1_i1	ABX80504.1	29.7	148	104	0	88	531	247	394	4.2e-16	79.3
TRINITY_DN5444_c0_g1_i1	ABX80503.1	29.1	148	105	0	88	531	246	393	9.3e-16	78.2
