## Supplementary material for "Novel RNA viruses associated with avian haemosporidian parasites": S1 Appendix: SRR7554464_blastxhits.txt

TRINITY_DN17347_c0_g1_i1	ABX80510.1	41.9	86	50	0	8	265	9	94	1.4e-16	80.1
TRINITY_DN18942_c0_g1_i1	ASA47327.1	56.7	60	26	0	223	44	530	589	3.3e-15	74.7
TRINITY_DN18942_c0_g1_i1	ASA47438.1	56.7	60	26	0	223	44	530	589	3.3e-15	74.7
TRINITY_DN18942_c0_g1_i1	ASA47473.1	56.7	60	26	0	223	44	530	589	3.3e-15	74.7
TRINITY_DN18942_c0_g1_i1	YP_009388616.1	56.7	60	26	0	223	44	530	589	3.3e-15	74.7
